# Stochastic cell-intrinsic stem cell decisions control colony growth in planarians

**DOI:** 10.1101/2024.02.26.582030

**Authors:** Tamar Frankovits, Prakash Varkey Cherian, Yarden Yesharim, Simon Dobler, Omri Wurtzel

**Affiliations:** The School of Neurobiology, Biochemistry & Biophysics, George S. Wise Faculty of Life Sciences, Tel Aviv University, Tel Aviv, Israel; Interfaculty Institute of Microbiology and Infection Medicine, University of Tübingen, Tübingen, Germany; Sagol School of Neuroscience, Tel Aviv University, Tel Aviv, Israel

## Abstract

Stem cells contribute to organismal homeostasis by balancing division, self-renewal and differentiation. Elucidating the strategies by which stem cells achieve this balance is critical for understanding homeostasis, and for addressing pathogenesis associated with the disruption of this balance (e.g., cancer). Planarians, highly regenerative flatworms, use pluripotent stem cells called neoblasts to maintain and regrow organs. A single neoblast can rescue an entire animal depleted from stem cells and regenerate all cell lineages. How neoblast differentiation and clonal expansion are governed to produce all the required cell types is unclear. Here, we integrated experimental and computational approaches to develop a quantitative model revealing basic principles of clonal growth of individual neoblasts. By experimentally suppressing differentiation to major lineages, we elucidated the interplay between colony growth and lineage decisions. Our findings suggest that neoblasts select their progenitor lineage based on a cell-intrinsic fate distribution. Arresting differentiation into specific lineages disrupts neoblast proliferative capacity without inducing compensatory expression of other lineages. Our analysis of neoblast colonies is consistent with a cell-intrinsic decision model that can operate without memory or communication between neoblasts. This simple cell fate decision process breaks down in homeostasis, likely because of the activity of feedback mechanisms. Our findings uncover essential principles of stem cell regulation in planarians, which are distinct from those observed in many vertebrate models. These mechanisms enable robust production of diverse cell types and facilitate regeneration of missing tissues.
