## Supplementary material for "Stochastic cell-intrinsic stem cell decisions control colony growth in planarians": Table S1. Downregulated genes in G2/M neoblasts following zfp-1 (RNAi)

### Sheet: Sheet1
Table S1. Downregulated genes in G2/M neoblasts following zfp-1 (RNAi)
Contig	Downregulated genes in zfp-1 (RNAi) G2/M compared to controls (log2 fold-change)				Annotation and expression in specialized neoblast cluster (from Fincher et al., Science, 2018)
	Day 6 following RNAi. Data source: Cheng et al., Dev Bio, 2018	Day 9 following RNAi. Data source: Cheng et al., Dev Bio, 2018	Day 13 days following RNAi. Data source: Cheng et al., Dev Bio, 2018	Day 10 following RNAi. Data source: van Wolfswinkel et al., Cell Stem Cell, 2014	Published S. mediterranea description	Zeta epidermis enriched (0/1)	Epidermal prognitors enriched (0/1)	Intestine or cathepsin enriched (0/1)	Other cluster enriched (0/1)
dd_Smed_v6_2079_0_1	NA	-4.2	-8.08	-5.49	NA	1	1	0	0
dd_Smed_v6_69_0_1	NA	-4.02	-7.07	-2.73	prog-2	0	1	0	0
dd_Smed_v6_824_0_1	-3.97	-4.31	-6.41	-3.27	NA	0	1	0	0
dd_Smed_v6_3725_0_1	NA	-4.04	-6.36	NA	NA	0	1	0	0
dd_Smed_v6_6912_0_1	-3.35	-5.96	-6.15	-4.66	NA	1	1	0	0
dd_Smed_v6_363_0_1	NA	-4.06	-5.81	NA	NA	0	1	0	0
dd_Smed_v6_7419_0_1	-3.97	-5.01	-5.75	-4.09	NA	0	1	0	0
dd_Smed_v6_213_0_1	NA	-4	-5.69	-2.66	NA	0	1	0	0
dd_Smed_v6_332_0_1	NA	-4.47	-5.54	-2.62	prog-1 NB.21.11E	0	1	0	0
dd_Smed_v6_8720_0_1	-2.92	-4.27	-3.83	-5.37	zfp-1	1	1	1	0
dd_Smed_v6_6010_0_1	NA	-3.28	-5.27	NA	NA	0	1	0	0
dd_Smed_v6_61_0_1	NA	-3.53	-5.15	-2.56	NA	0	1	0	0
dd_Smed_v6_5101_0_1	NA	-4.96	-3.72	NA	NA	0	1	0	0
dd_Smed_v6_478_0_1	NA	-4.18	-4.85	-2.74	NA	0	1	0	0
dd_Smed_v6_15471_0_1	-3.88	-3.93	-4.79	-4.19	NA	1	1	0	0
dd_Smed_v6_361_0_1	NA	-2.7	-4.77	-2.24	NA	0	1	0	0
dd_Smed_v6_10219_0_1	NA	-4.34	-4.62	NA	NA	0	1	0	0
dd_Smed_v6_263_0_1	NA	-3.06	-4.58	NA	NA	0	1	0	0
dd_Smed_v6_920_0_1	NA	-2.05	-4.52	NA	NA	0	1	0	0
dd_Smed_v6_6263_0_1	NA	-2.86	-4.34	-3.13	NA	1	0	0	0
dd_Smed_v6_5942_0_1	-3.32	-3.63	-4.11	-3.85	soxP-3	1	1	0	0
dd_Smed_v6_1943_0_1	NA	-2.85	-3.79	NA	NA	0	1	0	0
dd_Smed_v6_3935_0_1	-2.15	-3.15	-3.73	-1.51	egr-1	0	1	0	0
dd_Smed_v6_446_0_1	NA	-2.4	-3.72	NA	NA	0	1	0	0
dd_Smed_v6_12732_0_1	-2.7	-3.38	-3.33	-3.55	NA	0	0	0	1
dd_Smed_v6_7680_0_1	-2.48	-3.37	-3.55	-3.49	NA	0	1	0	0
dd_Smed_v6_9738_0_1	-2.05	-2.39	-3.5	NA	NA	0	1	0	0
dd_Smed_v6_2654_0_1	-2.04	-2.93	-3.43	-2.58	NA	1	1	0	0
dd_Smed_v6_917_0_1	NA	-2.52	-3.41	NA	NA	0	1	0	0
dd_Smed_v6_1131_0_1	-1.99	-2.66	-3.32	-2.33	clone D51	1	1	1	0
dd_Smed_v6_4431_0_1	NA	-3.2	-2.7	NA	NA	0	0	1	0
dd_Smed_v6_2832_0_1	-2.49	-2.75	-2.86	-2.73	NA	0	1	0	0
dd_Smed_v6_1394_0_1	NA	-2.47	NA	-2.82	NA	0	0	1	0
dd_Smed_v6_232_0_1	NA	NA	-2.75	NA	NA	0	1	0	0
dd_Smed_v6_315_0_1	NA	NA	-2.58	NA	NA	0	1	0	0
dd_Smed_v6_5884_0_1	NA	-2.53	NA	NA	NA	0	1	0	0
dd_Smed_v6_12876_0_1	NA	-1.9	NA	-2.37	NA	1	1	0	0
dd_Smed_v6_6020_0_1	-1.23	-1.7	-2.26	-1.29	fgfr-1	1	1	0	0
dd_Smed_v6_2210_0_1	-1.73	-2.17	-2.15	-1.74	NA	0	0	1	0
dd_Smed_v6_9061_0_1	NA	-1.76	-1.87	-2.06	NA	0	0	0	1
dd_Smed_v6_780_0_1	NA	-2	NA	-1.71	NA	0	0	1	0
dd_Smed_v6_142_0_1	NA	-1.99	NA	-1.52	NA	0	0	1	0
dd_Smed_v6_68_0_1	NA	NA	NA	-1.97	X1.C3.3	0	1	0	0
dd_Smed_v6_379_0_1	NA	NA	NA	-1.96	NA	0	1	0	0
dd_Smed_v6_3149_0_1	NA	-1.93	NA	-1.2	NA	0	1	0	0
dd_Smed_v6_1026_0_1	-1.77	-1.78	-1.93	-1.62	NA	1	1	0	0
dd_Smed_v6_4947_0_1	-1.85	-1.7	NA	NA	NA	0	1	1	0
dd_Smed_v6_899_0_1	NA	-1.84	NA	NA	NA	0	1	0	0
dd_Smed_v6_5563_0_1	-1.74	-1.72	-1.65	-1.81	Smed-p53	1	1	1	0
dd_Smed_v6_2224_0_1	-1.75	-1.71	NA	NA	NA	0	0	0	1
dd_Smed_v6_1215_0_1	NA	-1.71	NA	-1.59	NA	0	1	0	0
dd_Smed_v6_7050_0_1	-1.35	-1.02	NA	-1.7	NA	1	0	0	0
dd_Smed_v6_1714_0_1	NA	-1.39	-1.69	-1.3	NA	0	1	1	0
dd_Smed_v6_8641_0_1	NA	-1.53	NA	-1.03	egfr-1	0	1	1	0
dd_Smed_v6_10308_0_1	NA	-1.47	NA	-1.33	NA	0	1	0	0
dd_Smed_v6_234_0_1	NA	NA	NA	-1.44	X1.A.H5.2	0	0	1	0
dd_Smed_v6_11934_0_1	NA	-1.42	NA	NA	dd_11934	0	1	0	0
dd_Smed_v6_409_0_1	NA	-1.4	NA	-1.03	NA	1	1	0	0
dd_Smed_v6_5128_0_1	NA	NA	NA	-1.32	NA	1	0	0	0
dd_Smed_v6_1144_0_1	NA	NA	NA	-1.24	NA	0	0	1	0
dd_Smed_v6_3569_0_1	NA	NA	NA	-1.21	NA	0	1	0	0
dd_Smed_v6_1_0_1	NA	NA	NA	-1.2	hypothetical protein	0	1	0	0
dd_Smed_v6_4998_1_1	NA	NA	NA	-1.19	tcf15	1	1	1	0
dd_Smed_v6_7067_0_1	NA	-1.12	NA	NA	NA	0	0	1	0
dd_Smed_v6_17_0_1	NA	NA	NA	-1.04	NA	0	0	1	0
dd_Smed_v6_4392_0_1	NA	NA	NA	-1.03	TNF receptor associated factor-1	0	1	1	0
dd_Smed_v6_1519_0_1	NA	NA	NA	-1	NA	1	0	1	0
