## Supplementary material for "Stochastic cell-intrinsic stem cell decisions control colony growth in planarians": Table S2. Upregulated genes in G2/M neoblasts following zfp-1 (RNAi)

### Sheet: Sheet1
Table S2. Upregulated genes in G2/M neoblasts following zfp-1 (RNAi) are mostly associated with specialized protonephridia neoblasts
Contig	Upregualted genes in zfp-1 (RNAi) G2/M compared to controls (log2 fold-change)				Annotation and expression in specialized neoblast cluster (from Fincher et al., Science, 2018)
	Day 6 following RNAi. Data source: Cheng et al., Dev Bio, 2018	Day 9 following RNAi. Data source: Cheng et al., Dev Bio, 2018	Day 13 days following RNAi. Data source: Cheng et al., Dev Bio, 2018	Day 10 following RNAi. Data source: van Wolfswinkel et al., Cell Stem Cell, 2014	Published S. mediterranea description	Proto-nephridia (0/1)	Neural (0/1)	Other (0/1)
dd_Smed_v6_3193_0_1	NA	3.11	NA	NA	NA	0	0	1
dd_Smed_v6_3752_0_1	NA	1.64	2.61	1.33	NA	1	0	0
dd_Smed_v6_11004_0_1	NA	1.38	2.49	1.53	NA	1	0	0
dd_Smed_v6_801_0_1	NA	NA	2.46	NA	NA	1	0	0
dd_Smed_v6_1970_0_1	NA	1.77	2.38	NA	NA	0	0	1
dd_Smed_v6_821_0_1	NA	NA	2.32	NA	NA	1	0	0
dd_Smed_v6_7752_0_1	NA	1.27	2.26	1.41	NA	1	0	0
dd_Smed_v6_1349_0_1	NA	2.18	NA	1.71	NA	1	0	0
dd_Smed_v6_1910_0_1	NA	2.17	NA	NA	NA	0	0	1
dd_Smed_v6_16759_0_1	NA	2.11	NA	NA	NA	1	0	0
dd_Smed_v6_1673_0_1	NA	NA	2.07	NA	NA	0	0	1
dd_Smed_v6_348_0_1	NA	1.97	1.98	1.09	NA	1	0	0
dd_Smed_v6_3941_0_1	NA	1.98	1.95	1.11	NA	0	0	1
dd_Smed_v6_1854_0_1	NA	1.83	NA	1.62	NA	1	0	0
dd_Smed_v6_10914_0_1	NA	1.83	NA	1.29	NA	1	1	0
dd_Smed_v6_1060_0_1	NA	1.22	1.81	1.25	NA	1	0	0
dd_Smed_v6_16472_0_1	NA	1.79	NA	1.36	NA	1	0	0
dd_Smed_v6_3906_0_1	NA	1.41	1.79	NA	NA	1	0	0
dd_Smed_v6_4349_0_1	NA	NA	1.76	NA	NA	1	0	0
dd_Smed_v6_10103_0_1	NA	1.71	1.3	1.4	NA	1	0	0
dd_Smed_v6_2520_0_1	NA	1.05	1.68	NA	histone H2B	1	1	0
dd_Smed_v6_4196_0_1	NA	1.65	NA	1.5	NA	1	0	0
dd_Smed_v6_13898_0_1	NA	1.17	1.65	1.09	nkx2-like	1	0	0
dd_Smed_v6_8659_0_1	NA	1.62	1.56	1.2	NA	1	0	0
dd_Smed_v6_5327_0_1	NA	1.62	1.37	1.07	NA	0	0	1
dd_Smed_v6_1896_0_1	NA	NA	1.62	NA	NA	1	0	0
dd_Smed_v6_12768_0_1	NA	1.5	NA	1.6	NA	1	0	0
dd_Smed_v6_9677_0_1	NA	1.41	NA	1.58	NA	0	0	1
dd_Smed_v6_2092_0_1	NA	1.17	1.55	NA	NA	0	0	1
dd_Smed_v6_6712_0_1	NA	1.54	NA	1.53	NA	1	1	0
dd_Smed_v6_5053_0_1	NA	1.51	NA	1.3	NA	1	0	0
dd_Smed_v6_12559_0_1	NA	NA	1.51	NA	NA	0	0	1
dd_Smed_v6_13753_0_1	NA	1.5	NA	1.23	NA	1	0	0
dd_Smed_v6_5882_0_1	NA	1.5	NA	NA	NA	0	1	0
dd_Smed_v6_11876_0_1	NA	1.49	NA	NA	NA	0	1	0
dd_Smed_v6_4009_0_1	NA	1.49	NA	NA	NA	1	0	0
dd_Smed_v6_2911_0_1	NA	1.46	NA	1.23	NA	0	1	0
dd_Smed_v6_158_0_1	NA	NA	1.44	NA	hypothetical protein	0	1	0
dd_Smed_v6_10195_0_1	NA	1.43	NA	NA	NA	1	0	0
dd_Smed_v6_15344_0_1	NA	1.13	NA	1.43	NA	0	1	0
dd_Smed_v6_883_0_1	NA	1.39	NA	1.18	NA	1	0	0
dd_Smed_v6_5930_0_1	NA	1.29	NA	1.26	NA	0	1	0
dd_Smed_v6_16758_0_1	NA	1.28	NA	NA	SMED-SMAD6/7-2	0	1	0
dd_Smed_v6_16222_0_1	NA	NA	NA	1.23	runt-like 1 protein	0	1	0
dd_Smed_v6_10988_0_1	NA	1.05	NA	1.13	NA	0	1	0
dd_Smed_v6_10394_0_1	NA	1.12	NA	NA	NA	0	1	0
dd_Smed_v6_9063_0_1	NA	1.1	NA	NA	NA	1	1	0
dd_Smed_v6_13985_0_1	NA	1.1	NA	NA	sfrp1	0	1	0
dd_Smed_v6_3654_0_1	NA	NA	NA	1.09	NA	0	1	0
dd_Smed_v6_2902_0_1	NA	1.07	NA	NA	NA	1	1	0
dd_Smed_v6_2649_0_1	NA	NA	NA	1.06	clone A57.2.contig unknown	1	1	0
dd_Smed_v6_11814_0_1	NA	NA	NA	1.04	NA	0	1	0
dd_Smed_v6_13843_0_1	NA	NA	NA	1.01	NA	0	1	0
dd_Smed_v6_5127_0_1	NA	1	NA	NA	hunchback-like	0	0	1
