## Supplementary material for "Stochastic cell-intrinsic stem cell decisions control colony growth in planarians": Table S3. Downregulated genes in tissues or blastema following zfp-1 (RNAi)

### Sheet: Sheet1
Table S3. Downregulated genes in tissues or blastema following zfp-1 (RNAi)
Contig	Upregualted genes in zfp-1 (RNAi) tissues compared to controls (log2 fold-change)				Annotation and expression in cell type (from Fincher et al., Science, 2018)
	Day 6 following RNAi. Data source: Cheng et al., Dev Bio, 2018	Day 12 following RNAi. Data source: Cheng et al., Dev Bio, 2018	Day 18 days following RNAi. Data source: Cheng et al., Dev Bio, 2018	Blastema tissue following RNAi. Data source: van Wolfswinkel et al., Cell Stem Cell, 2014	Published S. mediterranea description	Epidermis (0/1)
dd_Smed_v6_14646_0_1	NA	-2.08	-3.57	-9.11	dd_14646	1
dd_Smed_v6_460_0_1	NA	-2.17	-2.17	-9.01	dd_460	1
dd_Smed_v6_11813_0_1	NA	-1.78	-2.46	-8.91	dd_11813	1
dd_Smed_v6_8042_0_1	NA	-1.76	-2.92	-8.39	dd_8042	1
dd_Smed_v6_213_0_1	NA	-3.86	-4.28	-8.26	dd_213	1
dd_Smed_v6_183_0_1	NA	-3.51	-3.96	-7.96	dd_183	0
dd_Smed_v6_5159_0_1	NA	-1.69	-2.9	-7.95	dd_5159	1
dd_Smed_v6_644_0_1	NA	-2.13	-2.01	-7.83	dd_644	1
dd_Smed_v6_68_0_1	NA	-1.91	-3.1	-7.79	X1.C3.3	1
dd_Smed_v6_315_0_1	NA	-1.17	-2.14	-7.75	dd_315	1
dd_Smed_v6_617_0_1	NA	-1.24	-2.56	-7.67	dd_617	0
dd_Smed_v6_2664_0_1	NA	-1.47	-1.73	-7.65	dd_2664	1
dd_Smed_v6_69_0_1	NA	-3.88	-4.09	-7.57	dd_69	1
dd_Smed_v6_647_0_1	NA	-1.69	-2.84	-7.55	dd_647	1
dd_Smed_v6_478_0_1	-1.3	-4.66	-4.55	-7.53	dd_478	1
dd_Smed_v6_61_0_1	NA	-3.75	-4.09	-7.32	dd_61	1
dd_Smed_v6_5958_0_1	NA	-1.76	-2.47	-7.25	dd_5958	1
dd_Smed_v6_263_0_1	NA	-1.82	-2.58	-7.24	dd_263	1
dd_Smed_v6_7453_0_1	NA	-2.12	NA	-7.22	dd_7453	1
dd_Smed_v6_4916_0_1	NA	-1.94	-2.88	-7.2	dd_4916	1
dd_Smed_v6_379_0_1	NA	-1.55	-2.83	-7.2	dd_379	1
dd_Smed_v6_1128_0_1	NA	-1.96	-2.73	-7.19	dd_1128	1
dd_Smed_v6_1413_0_1	NA	-1.86	-2.59	-7.18	dd_1413	1
dd_Smed_v6_6912_0_1	-1.22	-3.77	-3.71	-7.17	dd_6912	1
dd_Smed_v6_332_0_1	-1.28	-4.81	-4.57	-7.13	clone NB.21.11E PROG-1	1
dd_Smed_v6_767_0_1	NA	-1.82	-2.85	-7.13	dd_767	1
dd_Smed_v6_775_0_1	NA	-1.85	-2.73	-7.13	Smed00523_V2 hypothetical protein	1
dd_Smed_v6_468_0_1	NA	-1.87	-2.81	-7.08	dd_468	1
dd_Smed_v6_6028_0_1	NA	-1.88	-2.94	-7.01	dd_6028	1
dd_Smed_v6_2843_0_1	NA	-1.34	-2.25	-7	dd_2843	1
dd_Smed_v6_1321_0_1	NA	-1.58	-2.3	-7	dd_1321	1
dd_Smed_v6_2178_0_1	NA	-1.74	-2.37	-6.97	dd_2178	1
dd_Smed_v6_146_0_1	NA	-1.85	-2.45	-6.95	dd_146	0
dd_Smed_v6_1013_0_1	NA	-1.81	-3.2	-6.93	dd_1013	1
dd_Smed_v6_7874_0_1	NA	-1.71	-2.61	-6.93	dd_7874	1
dd_Smed_v6_12547_0_1	NA	-1.94	-2.57	-6.92	dd_12547	1
dd_Smed_v6_2147_0_1	NA	-1.75	-2.72	-6.91	dd_2147	1
dd_Smed_v6_3549_0_1	NA	-3.74	-4.26	-6.9	dd_3549	1
dd_Smed_v6_558_0_1	NA	-1.05	-2.16	-6.88	dd_558	1
dd_Smed_v6_2969_0_1	NA	-1.74	-2.7	-6.87	dd_2969	1
dd_Smed_v6_7419_0_1	NA	-1.99	-3.05	-6.87	dd_7419	1
dd_Smed_v6_2385_0_1	NA	-1.62	-2.35	-6.8	dd_2385	1
dd_Smed_v6_771_0_1	NA	-1.78	-2.44	-6.78	dd_771	1
dd_Smed_v6_1943_0_1	NA	-2.01	-2.6	-6.78	dd_1943	1
dd_Smed_v6_715_0_1	NA	-2.02	-3.03	-6.78	dd_715	1
dd_Smed_v6_920_0_1	NA	-2.01	-2.64	-6.76	dd_920	1
dd_Smed_v6_3226_0_1	NA	-1.77	-2.74	-6.75	dd_3226	1
dd_Smed_v6_55_0_1	NA	-1.93	NA	-6.67	Smed02617_V2 hypothetical protein	1
dd_Smed_v6_899_0_1	NA	-1.98	-2.64	-6.66	dd_899	1
dd_Smed_v6_719_0_1	NA	-1.67	-2.2	-6.61	dd_719	1
dd_Smed_v6_4103_0_1	NA	-1.26	-2.62	-6.61	dd_4103	1
dd_Smed_v6_80_0_1	NA	-1.51	-2.19	-6.57	dd_80	1
dd_Smed_v6_2449_0_1	NA	NA	-1.68	-6.57	dd_2449	1
dd_Smed_v6_3331_0_1	NA	-1.7	-2.52	-6.56	dd_3331	1
dd_Smed_v6_17804_0_1	NA	NA	-6.48	NA	dd_17804	1
dd_Smed_v6_830_0_1	NA	-1.5	-2.22	-6.47	dd_830	1
dd_Smed_v6_2873_0_1	NA	-1.71	-1.81	-6.38	dd_2873	1
dd_Smed_v6_9640_0_1	NA	-1.96	-2.57	-6.37	dd_9640	1
dd_Smed_v6_135_0_1	NA	NA	NA	-6.33	dd_135	1
dd_Smed_v6_4492_0_1	NA	-1.61	-2.69	-6.27	dd_4492	1
dd_Smed_v6_291_0_1	NA	-1.84	-2.69	-6.27	1.C5.1	1
dd_Smed_v6_247_0_1	NA	-1.48	-2.36	-6.23	clone D20Contig4 unknown	1
dd_Smed_v6_5307_0_1	NA	-1.71	-2.47	-6.23	dd_5307	1
dd_Smed_v6_13818_0_1	NA	NA	-2.93	-6.23	dd_13818	1
dd_Smed_v6_3583_0_1	NA	NA	-1.45	-6.22	dd_3583	1
dd_Smed_v6_3665_0_1	NA	-4.1	-3.65	-6.2	dd_3665	1
dd_Smed_v6_1268_0_1	NA	NA	NA	-6.2	Smed05460_V2 serine protease inhibitor-1	1
dd_Smed_v6_5942_0_1	-1.51	-4.17	-4.17	-6.18	SOXP-3	1
dd_Smed_v6_5477_0_1	NA	-1.89	-2.57	-6.07	dd_5477	1
dd_Smed_v6_480_0_1	NA	-1.78	-2.44	-6.07	dd_480	1
dd_Smed_v6_517_0_1	NA	NA	-1.3	-6.04	X1.C4.1	1
dd_Smed_v6_14160_0_1	NA	NA	-3.05	-6.04	dd_14160	1
dd_Smed_v6_5493_0_1	NA	-1.48	-2.29	-6.03	dd_5493	1
dd_Smed_v6_4210_0_1	NA	-1.2	-2.1	-6.03	dd_4210	1
dd_Smed_v6_1925_0_1	NA	-1.72	-2.74	-6	dd_1925	1
dd_Smed_v6_327_0_1	NA	-1.23	-2.06	-5.98	dd_327	1
dd_Smed_v6_11486_0_1	NA	-1.44	-2	-5.97	dd_11486	1
dd_Smed_v6_7866_0_1	NA	-1.13	-1.97	-5.94	dd_7866	1
dd_Smed_v6_12695_0_1	NA	-1.77	-1.5	-5.9	dd_12695	1
dd_Smed_v6_278_0_1	NA	-1.35	-2.22	-5.89	dd_278	1
dd_Smed_v6_5905_0_1	NA	-2.66	-2.95	-5.85	dd_5905	1
dd_Smed_v6_306_0_1	NA	-1.77	-2.82	-5.85	dd_306	1
dd_Smed_v6_1267_0_1	NA	-1.07	-1.51	-5.83	dd_1267	1
dd_Smed_v6_4516_0_1	NA	-1.5	-2.03	-5.73	Smed19280_V2 hypothetical protein	1
dd_Smed_v6_2503_0_1	NA	-1.78	-2.16	-5.64	dd_2503	1
dd_Smed_v6_3688_0_1	NA	-1.28	-2.19	-5.63	dd_3688	1
dd_Smed_v6_11900_0_1	NA	-1.47	-2.41	-5.6	dd_11900	1
dd_Smed_v6_7097_0_1	NA	-1.33	-2.09	-5.59	dd_7097	1
dd_Smed_v6_11835_0_1	NA	-2.06	-2.53	-5.54	dd_11835	1
dd_Smed_v6_3680_0_1	NA	-1.89	-2.55	-5.53	dd_3680	1
dd_Smed_v6_11575_0_1	-1.1	NA	-3.69	-5.5	dd_11575	1
dd_Smed_v6_363_0_1	NA	-3.22	-3.22	-5.44	dd_363	1
dd_Smed_v6_1320_0_1	NA	-2.77	-5.44	NA	dd_1320	0
dd_Smed_v6_65734_0_1	NA	NA	-5.34	NA	dd_65734	0
dd_Smed_v6_5474_0_1	NA	-1.24	-1.57	-5.31	dd_5474	1
dd_Smed_v6_10436_0_1	NA	-1.17	-1.82	-5.3	dd_10436	1
dd_Smed_v6_7038_0_1	NA	-1.3	-1.6	-5.28	dd_7038	1
dd_Smed_v6_503_0_1	NA	NA	-1.61	-5.19	dd_503	1
dd_Smed_v6_10979_0_1	NA	-1.89	-2.24	-5.17	dd_10979	1
dd_Smed_v6_531_0_1	NA	-2.24	-5.02	NA	dd_531	0
dd_Smed_v6_2375_0_1	NA	-1.06	-1.03	-4.99	dd_2375	1
dd_Smed_v6_15587_0_1	NA	-2.04	-2.34	-4.97	dd_15587	0
dd_Smed_v6_10722_0_1	NA	-1.9	-2.82	-4.95	dd_10722	1
dd_Smed_v6_1355_0_1	NA	-1.13	-1.43	-4.86	dd_1355	1
dd_Smed_v6_793_0_1	NA	-2.19	-4.81	NA	dd_793	0
dd_Smed_v6_364_0_1	NA	NA	-1.47	-4.78	dd_364	1
dd_Smed_v6_14548_0_1	NA	-1.13	-2.11	-4.76	dd_14548	0
dd_Smed_v6_7160_0_1	NA	-1.24	-2.24	-4.72	dd_7160	1
dd_Smed_v6_14467_0_1	NA	NA	-1.37	-4.7	dd_14467	0
dd_Smed_v6_2079_0_1	NA	-1.34	-1.82	-4.64	dd_2079	1
dd_Smed_v6_917_0_1	NA	-1.32	-1.88	-4.63	dd_917	1
dd_Smed_v6_808_0_1	NA	-2.01	-4.62	NA	dd_808	0
dd_Smed_v6_923_0_1	NA	NA	NA	-4.57	dd_923	1
dd_Smed_v6_680_0_1	NA	-1.01	-1.93	-4.5	dd_680	1
dd_Smed_v6_3935_0_1	-1.29	-2.57	-2.68	-4.47	EGR-1	1
dd_Smed_v6_1245_0_1	NA	NA	-1.19	-4.47	dd_1245	1
dd_Smed_v6_8012_0_1	NA	-1.18	-1.73	-4.46	dd_8012	1
dd_Smed_v6_18661_0_1	NA	-2.04	-2.41	-4.44	dd_18661	0
dd_Smed_v6_8195_0_1	NA	-1.6	-2.14	-4.42	dd_8195	1
dd_Smed_v6_3104_0_1	NA	-1.25	-1.77	-4.42	dd_3104	1
dd_Smed_v6_13493_0_1	NA	NA	-1.33	-4.42	dd_13493	1
dd_Smed_v6_1363_0_1	NA	NA	-1.85	-4.35	dd_1363	1
dd_Smed_v6_5204_0_1	NA	NA	-1.57	-4.34	dd_5204	1
dd_Smed_v6_950_0_1	NA	NA	-1.36	-4.32	dd_950	1
dd_Smed_v6_902_0_1	NA	-1.45	-1.75	-4.31	dd_902	1
dd_Smed_v6_399_0_1	NA	NA	-1.51	-4.31	dd_399	1
dd_Smed_v6_639_1_1	NA	NA	-1.06	-4.3	dd_639_1	1
dd_Smed_v6_59566_0_1	NA	NA	-4.29	NA	dd_59566	0
dd_Smed_v6_3065_0_1	NA	NA	-1.13	-4.28	intermediate filament b (ifb)	1
dd_Smed_v6_1066_0_1	NA	-1.33	-2.37	-4.26	dd_1066	1
dd_Smed_v6_4214_0_1	NA	-1.19	-1.97	-4.25	dd_4214	1
dd_Smed_v6_10892_0_1	NA	-1.37	-1.7	-4.24	dd_10892	0
dd_Smed_v6_9805_0_1	NA	NA	-1.13	-4.23	dd_9805	1
dd_Smed_v6_10873_0_1	NA	NA	NA	-4.23	dd_10873	1
dd_Smed_v6_23389_0_1	NA	NA	-4.16	NA	dd_23389	1
dd_Smed_v6_15605_0_1	NA	NA	-1.42	-4.12	dd_15605	0
dd_Smed_v6_7515_0_1	NA	NA	NA	-4.07	dd_7515	1
dd_Smed_v6_554_0_1	NA	-3.78	-4.07	NA	dd_554	0
dd_Smed_v6_16605_0_1	NA	NA	-1.09	-4.05	dd_16605	0
dd_Smed_v6_17734_0_1	NA	NA	-4.04	NA	dd_17734	1
dd_Smed_v6_13786_0_1	NA	-1.52	-2.19	-4.03	dd_13786	1
dd_Smed_v6_11354_0_1	NA	-1.19	-1.83	-3.97	dd_11354	1
dd_Smed_v6_17406_0_1	-1.38	NA	-3.93	NA	dd_17406	1
dd_Smed_v6_694_0_1	NA	NA	-1.59	-3.9	dd_694	1
dd_Smed_v6_17916_0_1	NA	NA	-3.19	-3.9	dd_17916	0
dd_Smed_v6_3871_0_1	NA	NA	NA	-3.88	clone D21.6.Contig unknown	1
dd_Smed_v6_35227_0_1	NA	NA	-3.85	NA	dd_35227	0
dd_Smed_v6_4926_0_1	NA	-1.2	-1.73	-3.81	dd_4926	1
dd_Smed_v6_12485_0_1	NA	-1.18	-2.58	-3.74	dd_12485	0
dd_Smed_v6_6130_0_1	NA	-1.86	-2.62	-3.7	Smed04997_V2 ornithine decarboxylase-1	1
dd_Smed_v6_7954_0_1	NA	-1.09	-1.9	-3.69	dd_7954	1
dd_Smed_v6_561_0_1	NA	-2.71	-3.65	NA	dd_561	0
dd_Smed_v6_17101_0_1	NA	-1.38	-1.31	-3.63	dd_17101	0
dd_Smed_v6_10104_0_1	NA	NA	-2.4	-3.61	dd_10104	0
dd_Smed_v6_7708_0_1	NA	-2.78	-3.59	NA	dd_7708	0
dd_Smed_v6_21548_0_1	NA	NA	-2.26	-3.59	dd_21548	0
dd_Smed_v6_4252_0_1	NA	-1.34	-1.62	-3.55	dd_4252	1
dd_Smed_v6_3572_0_1	NA	NA	-1.65	-3.48	dd_3572	1
dd_Smed_v6_6559_0_1	NA	NA	NA	-3.47	dd_6559	1
dd_Smed_v6_9691_0_1	NA	NA	NA	-3.46	dd_9691	0
dd_Smed_v6_36837_0_1	NA	NA	-3.45	NA	dd_36837	0
dd_Smed_v6_20536_0_1	NA	NA	-1.82	-3.44	dd_20536	0
dd_Smed_v6_5066_0_1	NA	NA	-1.28	-3.42	dd_5066	1
dd_Smed_v6_5927_0_1	NA	NA	NA	-3.4	dd_5927	1
dd_Smed_v6_3278_0_1	NA	-1.07	-1.68	-3.37	X1.A.C4.1	1
dd_Smed_v6_6985_0_1	NA	NA	NA	-3.37	dd_6985	1
dd_Smed_v6_12017_0_1	NA	NA	NA	-3.33	dd_12017	1
dd_Smed_v6_7603_0_1	NA	NA	NA	-3.33	dd_7603	0
dd_Smed_v6_1971_0_1	NA	NA	-1.42	-3.32	dd_1971	1
dd_Smed_v6_7222_0_1	NA	NA	-3.31	-2.79	dd_7222	1
dd_Smed_v6_20486_0_1	NA	NA	-3.27	NA	dd_20486	1
dd_Smed_v6_12648_0_1	NA	NA	NA	-3.27	dd_12648	1
dd_Smed_v6_16390_0_1	NA	NA	NA	-3.24	dd_16390	0
dd_Smed_v6_3199_0_1	NA	NA	NA	-3.19	1.G9.2	1
dd_Smed_v6_6010_0_1	NA	-1.95	-2.36	-3.18	dd_6010	1
dd_Smed_v6_2162_0_1	NA	-1.3	-1.86	-3.15	dd_2162	1
dd_Smed_v6_3725_0_1	NA	-1.09	-1.56	-3.14	dd_3725	0
dd_Smed_v6_21347_0_1	NA	NA	-1.47	-3.13	nuclear receptor TLX-1 (tlx-1)	1
dd_Smed_v6_155_2_1	NA	NA	-3.12	-2.67	dd_155_2	1
dd_Smed_v6_11456_0_1	NA	NA	NA	-3.11	dd_11456	1
dd_Smed_v6_9228_0_1	NA	NA	-1.59	-3.09	dd_9228	1
dd_Smed_v6_4055_0_1	NA	NA	-1.41	-3.07	dd_4055	1
dd_Smed_v6_3399_0_1	NA	NA	-1.54	-3.06	dd_3399	1
dd_Smed_v6_39019_0_1	NA	NA	-3.06	NA	dd_39019	0
dd_Smed_v6_13317_0_1	NA	-1.67	-2.27	-3	dd_13317	1
dd_Smed_v6_2958_0_1	NA	NA	NA	-3	dd_2958	1
dd_Smed_v6_499_0_1	NA	-1.6	-2.04	-2.99	dd_499	1
dd_Smed_v6_24171_0_1	NA	NA	-2.97	NA	dd_24171	0
dd_Smed_v6_11298_0_1	NA	-1.33	-1.11	-2.96	dd_11298	1
dd_Smed_v6_11238_0_1	NA	NA	-1.48	-2.94	dd_11238	1
dd_Smed_v6_16619_0_1	NA	NA	-1.11	-2.94	dd_16619	0
dd_Smed_v6_12968_0_1	NA	NA	NA	-2.93	dd_12968	0
dd_Smed_v6_18_0_1	NA	NA	-1.57	-2.89	dd_18	1
dd_Smed_v6_7103_0_1	NA	NA	-1.44	-2.89	dd_7103	1
dd_Smed_v6_10178_0_1	NA	NA	-1.92	-2.89	dd_10178	0
dd_Smed_v6_21183_0_1	NA	NA	-2.87	NA	dd_21183	0
dd_Smed_v6_2760_0_1	NA	NA	-1.03	-2.83	dd_2760	1
dd_Smed_v6_17366_0_1	NA	NA	-1.65	-2.81	dd_17366	1
dd_Smed_v6_13340_0_1	NA	NA	NA	-2.79	dd_13340	1
dd_Smed_v6_6957_0_1	NA	NA	NA	-2.79	dd_6957	1
dd_Smed_v6_10286_0_1	NA	NA	NA	-2.79	dd_10286	1
dd_Smed_v6_137_0_1	NA	NA	-1.43	-2.78	dd_137	1
dd_Smed_v6_7249_0_1	NA	-1.29	-2.28	-2.75	dd_7249	1
dd_Smed_v6_299_0_1	NA	NA	-1.35	-2.75	dd_299	1
dd_Smed_v6_11440_0_1	NA	NA	NA	-2.75	dd_11440	1
dd_Smed_v6_9502_0_1	NA	-1.08	-1.12	-2.75	dd_9502	0
dd_Smed_v6_5306_0_1	NA	NA	-1.42	-2.74	dd_5306	1
dd_Smed_v6_10266_0_1	NA	NA	-1.87	-2.72	dd_10266	1
dd_Smed_v6_16189_0_1	NA	NA	-1.13	-2.72	dd_16189	1
dd_Smed_v6_10732_0_1	NA	NA	NA	-2.72	dd_10732	1
dd_Smed_v6_13286_0_1	NA	NA	NA	-2.72	dd_13286	1
dd_Smed_v6_5231_0_1	NA	NA	-1.45	-2.69	dd_5231	1
dd_Smed_v6_5046_0_1	NA	-1.16	-1.38	-2.69	dd_5046	0
dd_Smed_v6_13494_0_1	NA	-1.17	-2.65	-2.56	dd_13494	1
dd_Smed_v6_1687_0_1	NA	NA	NA	-2.65	dd_1687	1
dd_Smed_v6_11120_0_1	NA	NA	NA	-2.65	dd_11120	1
dd_Smed_v6_14575_0_1	NA	NA	NA	-2.65	dd_14575	0
dd_Smed_v6_15589_0_1	NA	NA	-1.18	-2.65	dd_15589	0
dd_Smed_v6_9220_0_1	NA	NA	NA	-2.65	dd_9220	0
dd_Smed_v6_1189_0_1	NA	NA	-1.39	-2.63	dd_1189	1
dd_Smed_v6_3079_0_1	NA	NA	NA	-2.63	dd_3079	1
dd_Smed_v6_12765_0_1	NA	NA	NA	-2.63	dd_12765	1
dd_Smed_v6_12803_0_1	NA	-1.28	-1.33	-2.63	dd_12803	0
dd_Smed_v6_94_0_1	NA	-1.02	-1.38	-2.62	dd_94	1
dd_Smed_v6_15471_0_1	NA	-1.37	-1.78	-2.62	dd_15471	1
dd_Smed_v6_11327_0_1	NA	NA	-1.1	-2.62	dd_11327	1
dd_Smed_v6_11531_0_1	NA	NA	-1.19	-2.62	dd_11531	1
dd_Smed_v6_7330_0_1	NA	NA	-1.03	-2.61	dd_7330	0
dd_Smed_v6_5391_0_1	NA	-1.72	-2.6	NA	dd_5391	1
dd_Smed_v6_12320_0_1	NA	-1.47	-2.59	NA	dd_12320	1
dd_Smed_v6_5563_0_1	-1	-1.81	-1.27	-2.58	dd_5563	1
dd_Smed_v6_824_0_1	NA	NA	-1.59	-2.58	dd_824	1
dd_Smed_v6_16890_0_1	NA	NA	-2.58	NA	dd_16890	0
dd_Smed_v6_409_0_1	NA	NA	-1.29	-2.57	dd_409	1
dd_Smed_v6_3952_0_1	NA	NA	NA	-2.56	dd_3952	1
dd_Smed_v6_3234_0_1	NA	NA	NA	-2.56	1.G9.2	1
dd_Smed_v6_8567_0_1	NA	NA	NA	-2.56	dd_8567	0
dd_Smed_v6_16457_0_1	NA	-1.84	-2.55	NA	dd_16457	1
dd_Smed_v6_1422_0_1	NA	-1.19	-1.57	-2.54	dd_1422	1
dd_Smed_v6_380_0_1	NA	NA	-1.08	-2.54	dd_380	1
dd_Smed_v6_14075_0_1	NA	NA	NA	-2.54	dd_14075	0
dd_Smed_v6_6160_0_1	NA	NA	-1.19	-2.53	dd_6160	1
dd_Smed_v6_19190_0_1	NA	NA	-2.53	NA	dd_19190	1
dd_Smed_v6_4778_0_1	NA	NA	NA	-2.53	dd_4778	1
dd_Smed_v6_15642_0_1	NA	NA	-1.36	-2.53	dd_15642	0
dd_Smed_v6_15551_0_1	NA	NA	NA	-2.53	dd_15551	0
dd_Smed_v6_5024_0_1	NA	NA	NA	-2.52	dd_5024	1
dd_Smed_v6_13367_0_1	NA	NA	-1.17	-2.51	dd_13367	0
dd_Smed_v6_18131_0_1	NA	NA	NA	-2.51	dd_18131	0
dd_Smed_v6_9415_0_1	NA	NA	-1.57	-2.48	dd_9415	1
dd_Smed_v6_9596_0_1	NA	NA	NA	-2.48	dd_9596	1
dd_Smed_v6_361_0_1	NA	NA	NA	-2.46	dd_361	1
dd_Smed_v6_13959_0_1	NA	NA	NA	-2.46	dd_13959	0
dd_Smed_v6_6020_0_1	-1.17	-2	-1.26	-2.45	FGFR1	1
dd_Smed_v6_10363_0_1	NA	NA	NA	-2.43	dd_10363	1
dd_Smed_v6_11499_0_1	NA	NA	-2.42	-2.42	dd_11499	0
dd_Smed_v6_6483_0_1	NA	NA	-1.28	-2.41	dd_6483	1
dd_Smed_v6_2460_0_1	NA	NA	-1.2	-2.41	dd_2460	1
dd_Smed_v6_6421_0_1	NA	NA	NA	-2.41	dd_6421	1
dd_Smed_v6_14906_0_1	NA	NA	-2.4	NA	dd_14906	0
dd_Smed_v6_18204_0_1	NA	-1.51	-2.39	NA	dd_18204	1
dd_Smed_v6_1617_0_1	NA	NA	-1.33	-2.39	dd_1617	1
dd_Smed_v6_15429_0_1	NA	NA	-2.39	NA	dd_15429	1
dd_Smed_v6_116_0_1	NA	NA	-1.35	-2.38	dd_116	1
dd_Smed_v6_7395_0_1	NA	NA	NA	-2.37	dd_7395	1
dd_Smed_v6_2896_0_1	NA	NA	NA	-2.37	dd_2896	1
dd_Smed_v6_15800_0_1	NA	NA	-2.37	NA	dd_15800	0
dd_Smed_v6_10813_0_1	NA	NA	-1.47	-2.36	dd_10813	1
dd_Smed_v6_12963_0_1	NA	NA	-1.18	-2.36	dd_12963	1
dd_Smed_v6_4972_0_1	NA	NA	-1.1	-2.35	dd_4972	1
dd_Smed_v6_3989_0_1	NA	NA	NA	-2.33	dd_3989	1
dd_Smed_v6_14268_0_1	NA	NA	-2.33	NA	dd_14268	0
dd_Smed_v6_16107_0_1	NA	NA	-1.21	-2.32	bok-2	0
dd_Smed_v6_177_0_1	NA	NA	-1.57	-2.31	dd_177	1
dd_Smed_v6_14357_0_1	NA	-1.87	-2.31	NA	dd_14357	0
dd_Smed_v6_17085_0_1	NA	NA	-2.31	NA	dd_17085	0
dd_Smed_v6_1086_0_1	NA	NA	-2.3	NA	dd_1086	1
dd_Smed_v6_12650_0_1	NA	NA	-2.3	NA	dd_12650	0
dd_Smed_v6_11378_0_1	NA	-1.08	NA	-2.29	dd_11378	0
dd_Smed_v6_9036_0_1	NA	NA	-2.29	-1.92	dd_9036	0
dd_Smed_v6_7346_0_1	NA	NA	-1.52	-2.28	dd_7346	0
dd_Smed_v6_8794_0_1	NA	NA	NA	-2.28	dd_8794	0
dd_Smed_v6_6979_0_1	NA	NA	-2.27	NA	dd_6979	1
dd_Smed_v6_12716_0_1	NA	NA	NA	-2.27	dd_12716	0
dd_Smed_v6_218_0_1	NA	NA	-1.15	-2.26	dd_218	1
dd_Smed_v6_6380_0_1	NA	NA	NA	-2.26	dd_6380	1
dd_Smed_v6_5063_0_1	NA	NA	-1.78	-2.25	dd_5063	1
dd_Smed_v6_32450_0_1	NA	NA	-2.24	NA	dd_32450	0
dd_Smed_v6_446_0_1	NA	NA	-1.22	-2.22	dd_446	1
dd_Smed_v6_13668_0_1	NA	NA	-1.08	-2.22	dd_13668	1
dd_Smed_v6_7401_0_1	NA	NA	NA	-2.22	dd_7401	1
dd_Smed_v6_3606_0_1	NA	NA	NA	-2.22	clone SMED_02793_V2 hadrian	1
dd_Smed_v6_17541_0_1	NA	NA	-2.21	NA	dd_17541	0
dd_Smed_v6_107_0_1	NA	NA	-1.5	-2.2	dd_107	1
dd_Smed_v6_13804_0_1	NA	NA	-1.62	-2.2	dd_13804	1
dd_Smed_v6_1215_0_1	NA	NA	-1.31	-2.19	dd_1215	1
dd_Smed_v6_4966_0_1	NA	NA	NA	-2.19	dd_4966	1
dd_Smed_v6_14267_0_1	NA	-1.41	-1.01	-2.19	dd_14267	0
dd_Smed_v6_14959_0_1	NA	NA	NA	-2.19	dd_14959	0
dd_Smed_v6_5129_0_1	NA	NA	NA	-2.18	dd_5129	1
dd_Smed_v6_5455_0_1	NA	NA	-2.18	NA	dd_5455	0
dd_Smed_v6_26944_0_1	NA	NA	-2.18	NA	dd_26944	0
dd_Smed_v6_232_0_1	NA	NA	-1.23	-2.17	dd_232	1
dd_Smed_v6_4822_0_1	NA	NA	NA	-2.16	dd_4822	1
dd_Smed_v6_15981_0_1	NA	NA	-2.16	NA	dd_15981	0
dd_Smed_v6_11610_0_1	NA	NA	NA	-2.16	dd_11610	0
dd_Smed_v6_17565_0_1	NA	NA	-2.15	-1.91	dd_17565	0
dd_Smed_v6_6321_0_1	NA	NA	-2.14	-1.54	dd_6321	1
dd_Smed_v6_12355_0_1	NA	NA	NA	-2.14	Smed10693_V2 angiotensin converting enzyme-1	1
dd_Smed_v6_15464_0_1	NA	NA	-1.01	-2.14	dd_15464	0
dd_Smed_v6_9787_0_1	NA	NA	-1.37	-2.14	dd_9787	0
dd_Smed_v6_7064_0_1	NA	NA	-1.54	-2.12	dd_7064	1
dd_Smed_v6_8159_0_1	NA	NA	-1.26	-2.12	dd_8159	1
dd_Smed_v6_1688_0_1	NA	NA	NA	-2.11	dd_1688	1
dd_Smed_v6_5586_0_1	NA	NA	NA	-2.11	dd_5586	1
dd_Smed_v6_4104_0_1	NA	NA	-1.19	-2.1	dd_4104	1
dd_Smed_v6_20875_0_1	NA	NA	-2.1	NA	dd_20875	0
dd_Smed_v6_9655_0_1	NA	NA	-2.1	NA	dd_9655	0
dd_Smed_v6_9329_1_1	NA	NA	NA	-2.09	dd_9329_1	1
dd_Smed_v6_13224_0_1	NA	NA	NA	-2.08	dd_13224	1
dd_Smed_v6_9914_0_1	NA	NA	NA	-2.07	dd_9914	1
dd_Smed_v6_8497_0_1	NA	NA	-1.24	-2.06	dd_8497	1
dd_Smed_v6_8513_0_1	NA	NA	-1.02	-2.06	dd_8513	1
dd_Smed_v6_2247_0_1	NA	NA	NA	-2.06	dd_2247	1
dd_Smed_v6_13521_0_1	NA	NA	NA	-2.06	dd_13521	0
dd_Smed_v6_13154_0_1	NA	NA	-2.06	NA	dd_13154	0
dd_Smed_v6_3295_0_1	NA	NA	NA	-2.05	dd_3295	0
dd_Smed_v6_8563_0_1	NA	NA	-1.03	-2.04	dd_8563	1
dd_Smed_v6_1988_0_1	NA	NA	NA	-2.04	dd_1988	1
dd_Smed_v6_1356_0_1	NA	NA	NA	-2.04	dd_1356	1
dd_Smed_v6_21634_0_1	NA	NA	-2.04	NA	dd_21634	0
dd_Smed_v6_11840_0_1	NA	NA	NA	-2.04	dd_11840	0
dd_Smed_v6_15098_0_1	NA	NA	NA	-2.02	Smed01464_V2 hypothetical protein	0
dd_Smed_v6_1888_0_1	NA	NA	NA	-2.01	dd_1888	1
dd_Smed_v6_2310_0_1	NA	NA	NA	-2.01	dd_2310	0
dd_Smed_v6_20679_0_1	NA	NA	-2.01	NA	dd_20679	0
dd_Smed_v6_15999_0_1	NA	-1.35	-2	NA	dd_15999	1
dd_Smed_v6_1313_0_1	NA	NA	-1.35	-2	dd_1313	0
dd_Smed_v6_11955_0_1	NA	NA	-1.91	-2	dd_11955	0
dd_Smed_v6_8051_0_1	NA	NA	-1.35	-1.99	dd_8051	1
dd_Smed_v6_13523_0_1	NA	NA	NA	-1.99	dd_13523	0
dd_Smed_v6_12102_0_1	NA	NA	NA	-1.98	dd_12102	1
dd_Smed_v6_9810_0_1	NA	NA	-1.98	NA	dd_9810	0
dd_Smed_v6_20033_0_1	NA	NA	-1.97	NA	dd_20033	1
dd_Smed_v6_17861_0_1	NA	NA	-1.97	NA	dd_17861	0
dd_Smed_v6_8474_0_1	NA	NA	NA	-1.96	dd_8474	1
dd_Smed_v6_11731_0_1	NA	NA	NA	-1.96	dd_11731	1
dd_Smed_v6_13531_0_1	NA	NA	NA	-1.96	dd_13531	0
dd_Smed_v6_3734_0_1	NA	NA	-1.16	-1.95	dd_3734	1
dd_Smed_v6_10870_0_1	NA	NA	-1.13	-1.95	dd_10870	1
dd_Smed_v6_5171_0_1	NA	NA	-1.94	-1.74	dd_5171	1
dd_Smed_v6_8997_0_1	NA	NA	NA	-1.94	dd_8997	1
dd_Smed_v6_10256_0_1	NA	-1.32	-1.22	-1.93	dd_10256	1
dd_Smed_v6_5479_0_1	NA	NA	NA	-1.93	dd_5479	1
dd_Smed_v6_7499_0_1	NA	NA	NA	-1.93	dd_7499	1
dd_Smed_v6_13967_0_1	NA	NA	NA	-1.93	dd_13967	0
dd_Smed_v6_10900_0_1	NA	NA	-1.08	-1.92	dd_10900	1
dd_Smed_v6_9506_0_1	NA	NA	NA	-1.92	dd_9506	0
dd_Smed_v6_12115_0_1	NA	NA	NA	-1.91	dd_12115	1
dd_Smed_v6_8720_0_1	-1.9	-1.74	-1.18	NA	ZFP-1	1
dd_Smed_v6_10292_0_1	NA	NA	-1.49	-1.9	dd_10292	1
dd_Smed_v6_10717_0_1	NA	NA	NA	-1.9	dd_10717	1
dd_Smed_v6_10155_0_1	NA	NA	NA	-1.9	dd_10155	1
dd_Smed_v6_1612_0_1	NA	NA	-1	-1.89	dd_1612	1
dd_Smed_v6_10296_0_1	NA	NA	-1.89	NA	dd_10296	0
dd_Smed_v6_22578_0_1	NA	NA	-1.89	NA	dd_22578	0
dd_Smed_v6_4793_0_1	NA	NA	NA	-1.88	dd_4793	1
dd_Smed_v6_14102_0_1	NA	NA	NA	-1.88	dd_14102	0
dd_Smed_v6_3340_0_1	NA	NA	NA	-1.87	dd_3340	1
dd_Smed_v6_8781_0_1	NA	NA	-1.1	-1.87	dd_8781	0
dd_Smed_v6_12573_0_1	NA	NA	-1.51	-1.85	dd_12573	1
dd_Smed_v6_13669_0_1	NA	NA	-1.25	-1.85	dd_13669	1
dd_Smed_v6_9238_0_1	NA	NA	-1.25	-1.85	dd_9238	0
dd_Smed_v6_28780_0_1	NA	NA	-1.85	NA	dd_28780	0
dd_Smed_v6_16195_0_1	NA	-1.3	-1.84	NA	dd_16195	1
dd_Smed_v6_13454_0_1	NA	NA	-1.09	-1.84	dd_13454	1
dd_Smed_v6_1200_0_1	NA	NA	NA	-1.84	dd_1200	1
dd_Smed_v6_792_0_1	NA	NA	NA	-1.84	dd_792	1
dd_Smed_v6_11769_0_1	NA	NA	NA	-1.84	dd_11769	1
dd_Smed_v6_43442_0_1	NA	NA	NA	-1.84	dd_43442	0
dd_Smed_v6_9135_0_1	NA	NA	-1.39	-1.83	dd_9135	1
dd_Smed_v6_2273_0_1	NA	NA	NA	-1.83	dd_2273	1
dd_Smed_v6_9783_0_1	NA	NA	-1.67	-1.83	dd_9783	0
dd_Smed_v6_2174_0_1	NA	NA	NA	-1.82	dd_2174	1
dd_Smed_v6_3756_0_1	NA	NA	NA	-1.82	dd_3756	1
dd_Smed_v6_2982_0_1	NA	NA	NA	-1.82	dd_2982	1
dd_Smed_v6_12544_0_1	NA	NA	-1.82	NA	dd_12544	0
dd_Smed_v6_12992_0_1	NA	NA	-1.81	NA	dd_12992	1
dd_Smed_v6_5294_0_1	NA	NA	NA	-1.81	dd_5294	1
dd_Smed_v6_343_0_1	NA	-1.8	NA	NA	pmp-10 (pmp-10)	1
dd_Smed_v6_1664_0_1	NA	NA	NA	-1.8	dd_1664	0
dd_Smed_v6_372_0_1	NA	NA	-1.79	NA	dd_372	0
dd_Smed_v6_3647_0_1	NA	NA	NA	-1.78	dd_3647	1
dd_Smed_v6_1283_0_1	NA	NA	-1.78	NA	dd_1283	0
dd_Smed_v6_9987_0_1	NA	NA	NA	-1.77	dd_9987	1
dd_Smed_v6_14507_0_1	NA	NA	-1.76	NA	dd_14507	0
dd_Smed_v6_11421_0_1	NA	NA	-1.75	NA	dd_11421	0
dd_Smed_v6_17388_0_1	NA	NA	-1.75	NA	dd_17388	0
dd_Smed_v6_10396_0_1	NA	NA	-1.27	-1.74	dd_10396	1
dd_Smed_v6_844_0_1	NA	NA	NA	-1.74	dd_844	1
dd_Smed_v6_14537_0_1	NA	NA	-1.74	NA	dd_14537	0
dd_Smed_v6_18545_0_1	NA	NA	-1.74	NA	dd_18545	0
dd_Smed_v6_2485_0_1	NA	NA	NA	-1.73	dd_2485	1
dd_Smed_v6_7616_0_1	NA	NA	-1.72	NA	dd_7616	0
dd_Smed_v6_4166_0_1	NA	NA	-1.72	NA	dd_4166	0
dd_Smed_v6_24279_0_1	NA	NA	-1.72	NA	dd_24279	0
dd_Smed_v6_1552_1_1	NA	NA	NA	-1.71	dd_1552_1	1
dd_Smed_v6_6962_0_1	NA	NA	NA	-1.71	dd_6962	1
dd_Smed_v6_9685_0_1	NA	NA	-1.71	NA	dd_9685	0
dd_Smed_v6_21052_0_1	NA	NA	-1.71	NA	dd_21052	0
dd_Smed_v6_5338_0_1	NA	NA	NA	-1.69	dd_5338	1
dd_Smed_v6_8691_0_1	NA	NA	NA	-1.69	dd_8691	1
dd_Smed_v6_9968_0_1	NA	NA	-1.05	-1.69	dd_9968	0
dd_Smed_v6_7680_0_1	NA	NA	NA	-1.69	dd_7680	0
dd_Smed_v6_10280_0_1	NA	NA	-1.13	-1.68	dd_10280	1
dd_Smed_v6_8536_0_1	NA	NA	NA	-1.68	dd_8536	1
dd_Smed_v6_6729_0_1	NA	NA	NA	-1.67	dd_6729	1
dd_Smed_v6_10840_0_1	NA	NA	-1.67	NA	dd_10840	0
dd_Smed_v6_13268_0_1	NA	NA	-1.67	NA	dd_13268	0
dd_Smed_v6_11909_0_1	NA	NA	-1.67	NA	dd_11909	0
dd_Smed_v6_17655_0_1	NA	NA	-1.66	NA	dd_17655	0
dd_Smed_v6_35852_0_1	NA	NA	-1.66	NA	dd_35852	0
dd_Smed_v6_1071_0_1	NA	NA	-1.65	NA	dd_1071	1
dd_Smed_v6_351_0_1	NA	NA	NA	-1.65	dd_351	1
dd_Smed_v6_766_0_1	NA	NA	-1.65	NA	dd_766	0
dd_Smed_v6_5727_0_1	NA	NA	-1.64	NA	dd_5727	1
dd_Smed_v6_11942_0_1	NA	NA	-1.64	NA	dd_11942	0
dd_Smed_v6_7896_0_1	NA	NA	NA	-1.63	dd_7896	1
dd_Smed_v6_6115_0_1	NA	NA	-1.23	-1.62	dd_6115	1
dd_Smed_v6_3683_0_1	NA	NA	NA	-1.62	dd_3683	1
dd_Smed_v6_19018_0_1	NA	NA	-1.62	NA	dd_19018	0
dd_Smed_v6_2778_0_1	NA	NA	NA	-1.61	dd_2778	1
dd_Smed_v6_10442_0_1	NA	NA	NA	-1.61	dd_10442	1
dd_Smed_v6_13396_0_1	NA	NA	NA	-1.61	dd_13396	0
dd_Smed_v6_574_0_1	NA	-1.6	NA	NA	Smed04030_V2 hypothetical protein	1
dd_Smed_v6_12022_0_1	NA	NA	-1.33	-1.6	dd_12022	1
dd_Smed_v6_20318_0_1	NA	NA	NA	-1.6	dd_20318	1
dd_Smed_v6_12844_0_1	NA	NA	NA	-1.59	dd_12844	1
dd_Smed_v6_11152_0_1	NA	NA	NA	-1.59	dd_11152	1
dd_Smed_v6_613_0_1	NA	NA	-1.58	NA	dd_613	1
dd_Smed_v6_593_0_1	NA	NA	-1.58	NA	dd_593	1
dd_Smed_v6_17742_0_1	NA	NA	-1.58	NA	dd_17742	0
dd_Smed_v6_14705_0_1	NA	NA	-1.58	NA	dd_14705	0
dd_Smed_v6_4433_0_1	NA	NA	NA	-1.57	dd_4433	1
dd_Smed_v6_12629_0_1	NA	NA	NA	-1.57	dd_12629	1
dd_Smed_v6_6927_0_1	NA	NA	NA	-1.57	dd_6927	1
dd_Smed_v6_6441_0_1	NA	NA	NA	-1.57	dd_6441	0
dd_Smed_v6_10980_0_1	NA	NA	NA	-1.57	dd_10980	0
dd_Smed_v6_1952_0_1	NA	NA	-1.57	NA	dd_1952	0
dd_Smed_v6_4020_0_1	NA	NA	NA	-1.56	dd_4020	1
dd_Smed_v6_3569_0_1	NA	NA	NA	-1.56	dd_3569	1
dd_Smed_v6_11132_0_1	NA	NA	-1.56	NA	dd_11132	0
dd_Smed_v6_2502_0_1	NA	NA	NA	-1.55	dd_2502	1
dd_Smed_v6_2013_0_1	NA	NA	NA	-1.55	dd_2013	1
dd_Smed_v6_13807_0_1	NA	NA	-1.55	NA	dd_13807	0
dd_Smed_v6_12450_0_1	NA	NA	-1.55	NA	dd_12450	0
dd_Smed_v6_1795_0_1	NA	NA	-1.08	-1.54	dd_1795	1
dd_Smed_v6_3299_0_1	NA	NA	NA	-1.54	dd_3299	1
dd_Smed_v6_7130_0_1	NA	NA	NA	-1.54	dd_7130	1
dd_Smed_v6_13527_0_1	NA	NA	NA	-1.54	dd_13527	1
dd_Smed_v6_3030_1_1	NA	NA	-1.54	NA	dd_3030_1	0
dd_Smed_v6_16570_0_1	NA	NA	-1.54	NA	dd_16570	0
dd_Smed_v6_9820_0_1	NA	NA	-1.54	NA	dd_9820	0
dd_Smed_v6_9288_0_1	NA	NA	-1.36	-1.53	dd_9288	1
dd_Smed_v6_5953_0_1	NA	NA	-1.19	-1.53	dd_5953	1
dd_Smed_v6_14409_0_1	NA	NA	-1.53	NA	dd_14409	1
dd_Smed_v6_5884_0_1	NA	NA	NA	-1.53	dd_5884	1
dd_Smed_v6_5101_0_1	NA	NA	NA	-1.53	dd_5101	1
dd_Smed_v6_20961_0_1	NA	NA	-1.52	NA	dd_20961	0
dd_Smed_v6_9711_0_1	NA	NA	-1.52	NA	dd_9711	0
dd_Smed_v6_7135_0_1	NA	NA	NA	-1.51	dd_7135	1
dd_Smed_v6_12049_0_1	NA	NA	NA	-1.51	dd_12049	1
dd_Smed_v6_14679_0_1	NA	NA	-1.51	NA	dd_14679	0
dd_Smed_v6_14635_0_1	NA	NA	-1.51	NA	forkhead box J1-like protein 1	0
dd_Smed_v6_19240_0_1	NA	NA	-1.5	NA	dd_19240	1
dd_Smed_v6_10117_0_1	NA	NA	NA	-1.5	dd_10117	1
dd_Smed_v6_2231_0_1	NA	NA	NA	-1.5	dd_2231	1
dd_Smed_v6_11379_0_1	NA	-1.31	-1.5	NA	dd_11379	0
dd_Smed_v6_16204_0_1	NA	NA	-1.5	NA	dd_16204	0
dd_Smed_v6_12058_0_1	NA	NA	-1.49	NA	dd_12058	1
dd_Smed_v6_1092_0_1	NA	NA	NA	-1.49	dd_1092	1
dd_Smed_v6_3765_0_1	NA	NA	NA	-1.49	dd_3765	1
dd_Smed_v6_4625_0_1	NA	NA	NA	-1.49	dd_4625	1
dd_Smed_v6_459_0_1	NA	NA	NA	-1.49	dd_459	1
dd_Smed_v6_1619_0_1	NA	NA	NA	-1.48	dd_1619	1
dd_Smed_v6_7303_0_1	NA	NA	NA	-1.47	dd_7303	1
dd_Smed_v6_15164_0_1	NA	NA	-1.46	-1.47	dd_15164	0
dd_Smed_v6_13541_0_1	NA	NA	-1.47	NA	dd_13541	0
dd_Smed_v6_3086_0_1	NA	-1.03	-1.17	-1.46	dd_3086	1
dd_Smed_v6_10248_0_1	NA	NA	-1.03	-1.46	dd_10248	1
dd_Smed_v6_6760_0_1	NA	NA	NA	-1.46	dd_6760	1
dd_Smed_v6_9723_0_1	NA	NA	NA	-1.46	dd_9723	1
dd_Smed_v6_18258_0_1	NA	-1.19	-1.46	NA	dd_18258	0
dd_Smed_v6_125_0_1	NA	NA	NA	-1.45	dd_125	1
dd_Smed_v6_1744_0_1	NA	NA	-1.44	NA	dd_1744	1
dd_Smed_v6_7905_0_1	NA	NA	NA	-1.44	dd_7905	1
dd_Smed_v6_6123_0_1	NA	NA	-1.43	NA	dd_6123	1
dd_Smed_v6_6974_0_1	NA	NA	-1.43	NA	dd_6974	1
dd_Smed_v6_674_0_1	NA	NA	NA	-1.43	dd_674	1
dd_Smed_v6_9442_0_1	NA	NA	-1.01	-1.43	dd_9442	0
dd_Smed_v6_17897_0_1	NA	NA	-1.43	NA	dd_17897	0
dd_Smed_v6_6596_0_1	NA	NA	-1.04	-1.42	dd_6596	1
dd_Smed_v6_5456_0_1	NA	NA	-1.42	NA	dd_5456	0
dd_Smed_v6_12671_0_1	NA	NA	-1.42	NA	dd_12671	0
dd_Smed_v6_2292_0_1	NA	NA	NA	-1.41	dd_2292	1
dd_Smed_v6_3409_0_1	NA	NA	NA	-1.41	dd_3409	1
dd_Smed_v6_16311_0_1	NA	NA	-1.41	NA	dd_16311	0
dd_Smed_v6_463_0_1	NA	NA	NA	-1.41	dd_463	0
dd_Smed_v6_18415_0_1	NA	NA	-1.41	NA	dd_18415	0
dd_Smed_v6_1052_0_1	NA	NA	-1.4	-1.09	dd_1052	1
dd_Smed_v6_1661_0_1	NA	NA	NA	-1.4	dd_1661	1
dd_Smed_v6_14506_0_1	NA	NA	-1.03	-1.4	dd_14506	0
dd_Smed_v6_9687_0_1	NA	NA	-1.39	NA	dd_9687	0
dd_Smed_v6_6322_0_1	NA	NA	-1.1	-1.38	dd_6322	1
dd_Smed_v6_5010_0_1	NA	NA	-1.14	-1.38	dd_5010	1
dd_Smed_v6_13905_0_1	NA	NA	-1.38	NA	dd_13905	1
dd_Smed_v6_11078_0_1	NA	NA	-1.38	NA	dd_11078	0
dd_Smed_v6_12720_0_1	NA	NA	-1.37	NA	dd_12720	1
dd_Smed_v6_10061_0_1	NA	NA	NA	-1.37	dd_10061	1
dd_Smed_v6_1213_0_1	NA	NA	-1.37	NA	dd_1213	0
dd_Smed_v6_13218_0_1	NA	NA	-1.37	NA	dd_13218	0
dd_Smed_v6_1887_0_1	NA	NA	NA	-1.36	dd_1887	1
dd_Smed_v6_12708_0_1	NA	NA	-1.36	NA	dd_12708	0
dd_Smed_v6_10265_0_1	NA	NA	NA	-1.36	dd_10265	0
dd_Smed_v6_10776_0_1	NA	NA	-1.31	-1.35	dd_10776	1
dd_Smed_v6_8532_0_1	NA	NA	NA	-1.35	dd_8532	1
dd_Smed_v6_4213_0_1	NA	NA	NA	-1.35	dd_4213	1
dd_Smed_v6_8765_0_1	NA	NA	-1.34	NA	dd_8765	1
dd_Smed_v6_12772_0_1	NA	NA	-1.34	NA	dd_12772	1
dd_Smed_v6_8233_0_1	NA	NA	NA	-1.34	dd_8233	1
dd_Smed_v6_14474_0_1	NA	NA	NA	-1.34	dd_14474	1
dd_Smed_v6_15224_0_1	NA	NA	-1.34	NA	dd_15224	0
dd_Smed_v6_14311_0_1	NA	NA	-1.34	NA	dd_14311	0
dd_Smed_v6_11695_0_1	NA	NA	NA	-1.34	dd_11695	0
dd_Smed_v6_18719_0_1	NA	NA	-1.33	NA	dd_18719	1
dd_Smed_v6_6626_0_1	NA	NA	NA	-1.33	dd_6626	1
dd_Smed_v6_8275_0_1	NA	NA	NA	-1.33	dd_8275	0
dd_Smed_v6_5453_0_1	NA	NA	NA	-1.32	dd_5453	1
dd_Smed_v6_3220_0_1	NA	NA	-1.21	-1.31	dd_3220	1
dd_Smed_v6_10651_0_1	NA	NA	-1.31	NA	dd_10651	1
dd_Smed_v6_5087_1_1	NA	NA	-1.31	NA	dd_5087_1	1
dd_Smed_v6_2027_0_1	NA	NA	NA	-1.31	dd_2027	1
dd_Smed_v6_6330_0_1	NA	NA	NA	-1.31	dd_6330	1
dd_Smed_v6_14748_0_1	NA	NA	NA	-1.31	dd_14748	1
dd_Smed_v6_11157_0_1	NA	NA	-1.2	-1.31	dd_11157	0
dd_Smed_v6_8673_0_1	NA	-1	-1.3	NA	dd_8673	0
dd_Smed_v6_4586_0_1	NA	NA	-1.01	-1.29	notch-1 (notch-1)	1
dd_Smed_v6_9098_0_1	NA	NA	-1.06	-1.29	dd_9098	1
dd_Smed_v6_13596_0_1	NA	NA	-1.29	NA	dd_13596	1
dd_Smed_v6_16921_0_1	NA	NA	-1.29	NA	dd_16921	0
dd_Smed_v6_8127_0_1	NA	NA	NA	-1.28	dd_8127	1
dd_Smed_v6_16150_0_1	NA	NA	-1.28	NA	dd_16150	0
dd_Smed_v6_6488_0_1	NA	NA	NA	-1.27	dd_6488	1
dd_Smed_v6_2262_0_1	NA	NA	NA	-1.27	dd_2262	1
dd_Smed_v6_8615_0_1	NA	NA	-1.14	-1.26	dd_8615	1
dd_Smed_v6_5285_0_1	NA	NA	NA	-1.26	dd_5285	1
dd_Smed_v6_8437_0_1	NA	NA	NA	-1.26	dd_8437	1
dd_Smed_v6_4186_0_1	NA	NA	NA	-1.25	dd_4186	1
dd_Smed_v6_639_2_1	NA	NA	NA	-1.25	dd_639_2	1
dd_Smed_v6_2514_0_1	NA	NA	NA	-1.25	dd_2514	1
dd_Smed_v6_12027_0_1	NA	-1.08	NA	-1.24	dd_12027	1
dd_Smed_v6_474_0_1	NA	NA	NA	-1.24	dd_474	1
dd_Smed_v6_4503_0_1	NA	NA	NA	-1.24	dd_4503	1
dd_Smed_v6_4229_0_1	NA	NA	NA	-1.24	dd_4229	1
dd_Smed_v6_3182_0_1	NA	NA	NA	-1.24	dd_3182	1
dd_Smed_v6_1700_0_1	NA	NA	-1.24	NA	dd_1700	0
dd_Smed_v6_2217_0_1	NA	NA	-1.23	NA	dd_2217	1
dd_Smed_v6_11304_0_1	NA	NA	-1.17	-1.23	dd_11304	1
dd_Smed_v6_1426_0_1	NA	NA	NA	-1.23	dd_1426	1
dd_Smed_v6_15810_0_1	NA	NA	-1.23	NA	dd_15810	0
dd_Smed_v6_21545_0_1	NA	NA	-1.23	NA	dd_21545	0
dd_Smed_v6_8295_0_1	NA	NA	NA	-1.22	dd_8295	1
dd_Smed_v6_2658_0_1	NA	NA	-1.21	-1.14	dd_2658	1
dd_Smed_v6_8305_0_1	NA	NA	-1.01	-1.21	dd_8305	1
dd_Smed_v6_3695_0_1	NA	NA	NA	-1.21	dd_3695	1
dd_Smed_v6_1548_0_1	NA	NA	NA	-1.21	dd_1548	1
dd_Smed_v6_10342_0_1	NA	NA	-1.21	NA	dd_10342	0
dd_Smed_v6_15263_0_1	NA	NA	-1.21	NA	dd_15263	0
dd_Smed_v6_15142_0_1	NA	NA	-1.21	NA	dd_15142	0
dd_Smed_v6_181_0_1	NA	NA	-1.2	NA	dd_181	1
dd_Smed_v6_1257_0_1	NA	NA	NA	-1.2	dd_1257	1
dd_Smed_v6_17661_0_1	NA	NA	-1.2	NA	dd_17661	0
dd_Smed_v6_2952_0_1	NA	NA	NA	-1.19	dd_2952	1
dd_Smed_v6_2867_0_1	NA	NA	NA	-1.19	dd_2867	1
dd_Smed_v6_7209_0_1	NA	NA	NA	-1.19	dd_7209	1
dd_Smed_v6_13354_0_1	NA	NA	-1.19	NA	dd_13354	0
dd_Smed_v6_9862_0_1	NA	NA	-1.18	NA	dd_9862	1
dd_Smed_v6_3175_0_1	NA	NA	-1	-1.18	dd_3175	1
dd_Smed_v6_6429_0_1	NA	NA	-1.18	-1.15	dd_6429	1
dd_Smed_v6_9195_0_1	NA	NA	-1.18	NA	dd_9195	1
dd_Smed_v6_5452_0_1	NA	NA	-1.18	NA	dd_5452	1
dd_Smed_v6_7017_0_1	NA	NA	NA	-1.18	dd_7017	1
dd_Smed_v6_5370_0_1	NA	NA	NA	-1.18	dd_5370	0
dd_Smed_v6_3761_0_1	NA	NA	-1.17	NA	dd_3761	1
dd_Smed_v6_5879_0_1	NA	NA	-1.17	NA	dd_5879	1
dd_Smed_v6_6798_0_1	NA	NA	NA	-1.17	dd_6798	1
dd_Smed_v6_13534_0_1	NA	NA	-1.17	NA	dd_13534	0
dd_Smed_v6_9116_0_1	NA	NA	-1.17	NA	dd_9116	0
dd_Smed_v6_3913_0_1	NA	-1.16	NA	NA	dd_3913	1
dd_Smed_v6_4753_0_1	NA	NA	-1.06	-1.16	dd_4753	1
dd_Smed_v6_6518_0_1	NA	NA	-1.16	NA	dd_6518	1
dd_Smed_v6_6622_0_1	NA	NA	-1.16	-1.15	dd_6622	1
dd_Smed_v6_7468_0_1	NA	NA	NA	-1.16	dd_7468	1
dd_Smed_v6_10308_0_1	NA	-1.01	NA	-1.15	dd_10308	1
dd_Smed_v6_6404_0_1	NA	NA	-1.04	-1.15	dd_6404	1
dd_Smed_v6_6137_0_1	NA	NA	-1.04	-1.15	dd_6137	1
dd_Smed_v6_5259_0_1	NA	NA	-1.15	NA	dd_5259	1
dd_Smed_v6_13776_0_1	NA	NA	-1.15	NA	dd_13776	0
dd_Smed_v6_3745_0_1	NA	NA	NA	-1.15	dd_3745	0
dd_Smed_v6_1193_0_1	NA	NA	-1.14	NA	dd_1193	1
dd_Smed_v6_10731_0_1	NA	NA	-1.14	-1.05	dd_10731	1
dd_Smed_v6_2351_0_1	NA	NA	NA	-1.14	dd_2351	1
dd_Smed_v6_7263_0_1	NA	NA	NA	-1.14	dd_7263	0
dd_Smed_v6_9404_0_1	NA	NA	-1.13	NA	dd_9404	1
dd_Smed_v6_10099_0_1	NA	NA	-1.13	NA	dd_10099	1
dd_Smed_v6_15118_0_1	NA	NA	-1.13	NA	dd_15118	1
dd_Smed_v6_6904_0_1	NA	NA	NA	-1.13	dd_6904	1
dd_Smed_v6_7770_0_1	NA	NA	NA	-1.13	dd_7770	1
dd_Smed_v6_16984_0_1	NA	NA	-1.13	NA	dd_16984	0
dd_Smed_v6_3403_0_1	NA	NA	NA	-1.13	dd_3403	0
dd_Smed_v6_6146_0_1	NA	NA	-1.12	NA	dd_6146	1
dd_Smed_v6_6346_0_1	NA	NA	-1.12	NA	dd_6346	1
dd_Smed_v6_15484_0_1	NA	NA	-1.12	NA	dd_15484	0
dd_Smed_v6_11685_0_1	NA	NA	-1.12	NA	dd_11685	0
dd_Smed_v6_2935_0_1	NA	NA	-1.11	-1.1	dd_2935	1
dd_Smed_v6_8186_0_1	NA	NA	-1.11	NA	dd_8186	1
dd_Smed_v6_1026_0_1	NA	NA	NA	-1.11	dd_1026	1
dd_Smed_v6_9188_0_1	NA	NA	NA	-1.11	dd_9188	1
dd_Smed_v6_4169_0_1	NA	NA	NA	-1.11	dd_4169	0
dd_Smed_v6_2984_0_1	NA	NA	-1.11	NA	dd_2984	0
dd_Smed_v6_12359_0_1	NA	NA	-1.11	NA	dd_12359	0
dd_Smed_v6_16888_0_1	NA	NA	-1.11	NA	dd_16888	0
dd_Smed_v6_3933_0_1	NA	NA	-1.1	NA	dd_3933	1
dd_Smed_v6_10129_0_1	NA	NA	-1.1	NA	dd_10129	1
dd_Smed_v6_3237_0_1	NA	NA	NA	-1.1	dd_3237	1
dd_Smed_v6_12835_0_1	NA	NA	-1.1	NA	CEP72	0
dd_Smed_v6_8299_0_1	NA	NA	-1.09	NA	dd_8299	1
dd_Smed_v6_7666_0_1	NA	NA	-1.09	NA	dd_7666	1
dd_Smed_v6_12689_0_1	NA	NA	-1.09	NA	dd_12689	0
dd_Smed_v6_6149_0_1	NA	NA	-1.09	NA	dd_6149	0
dd_Smed_v6_9950_0_1	NA	NA	-1.09	NA	dd_9950	0
dd_Smed_v6_18547_0_1	NA	NA	-1.09	NA	transverse filament protein SYCP-1	0
dd_Smed_v6_3670_0_1	NA	NA	-1	-1.08	dd_3670	1
dd_Smed_v6_3031_1_1	NA	NA	-1.08	NA	dd_3031_1	1
dd_Smed_v6_3788_0_1	NA	NA	-1.01	-1.08	dd_3788	1
dd_Smed_v6_10158_0_1	NA	NA	-1.08	NA	dd_10158	1
dd_Smed_v6_1027_0_1	NA	NA	NA	-1.08	Smed02705_V2 vault protein inter alpha trypsin-1	1
dd_Smed_v6_10543_0_1	NA	NA	-1.08	NA	dd_10543	0
dd_Smed_v6_14141_0_1	NA	NA	-1.08	NA	dd_14141	0
dd_Smed_v6_6263_0_1	NA	NA	-1.07	NA	dd_6263	1
dd_Smed_v6_8330_0_1	NA	NA	-1.07	NA	dd_8330	1
dd_Smed_v6_5981_0_1	NA	NA	-1.07	NA	dd_5981	1
dd_Smed_v6_9764_0_1	NA	NA	-1.07	NA	dd_9764	1
dd_Smed_v6_11904_0_1	NA	NA	-1.07	NA	dd_11904	0
dd_Smed_v6_1917_0_1	NA	NA	-1	-1.06	dd_1917	1
dd_Smed_v6_10509_0_1	NA	NA	-1.06	NA	dd_10509	1
dd_Smed_v6_7783_0_1	NA	NA	-1.06	NA	dd_7783	1
dd_Smed_v6_493_0_1	NA	NA	NA	-1.06	reticulocalbin-1	1
dd_Smed_v6_523_0_1	NA	NA	NA	-1.06	dd_523	1
dd_Smed_v6_4215_0_1	NA	NA	NA	-1.06	dd_4215	1
dd_Smed_v6_6791_0_1	NA	NA	NA	-1.06	dd_6791	1
dd_Smed_v6_2768_0_1	NA	NA	NA	-1.06	dd_2768	1
dd_Smed_v6_20433_0_1	NA	NA	NA	-1.06	dd_20433	0
dd_Smed_v6_6435_0_1	NA	NA	-1.05	NA	dd_6435	1
dd_Smed_v6_1329_0_1	NA	NA	NA	-1.05	dd_1329	1
dd_Smed_v6_2946_0_1	NA	NA	NA	-1.05	dd_2946	1
dd_Smed_v6_770_0_1	NA	NA	NA	-1.05	dd_770	1
dd_Smed_v6_34399_0_1	NA	NA	NA	-1.05	tyrosinase	0
dd_Smed_v6_16647_0_1	NA	NA	-1.05	NA	dd_16647	0
dd_Smed_v6_2848_0_1	NA	NA	-1.04	NA	dd_2848	1
dd_Smed_v6_3187_0_1	NA	NA	-1.04	NA	dd_3187	1
dd_Smed_v6_9854_0_1	NA	NA	-1.04	NA	dd_9854	1
dd_Smed_v6_4191_0_1	NA	NA	NA	-1.04	dd_4191	1
dd_Smed_v6_7631_0_1	NA	NA	NA	-1.04	dd_7631	1
dd_Smed_v6_2916_0_1	NA	NA	NA	-1.04	dd_2916	1
dd_Smed_v6_14441_0_1	NA	NA	-1.04	NA	dd_14441	0
dd_Smed_v6_3991_0_1	NA	NA	-1.03	NA	dd_3991	1
dd_Smed_v6_11049_0_1	NA	NA	-1.03	NA	dd_11049	1
dd_Smed_v6_3749_0_1	NA	NA	NA	-1.03	dd_3749	1
dd_Smed_v6_8013_0_1	NA	NA	NA	-1.03	dd_8013	1
dd_Smed_v6_13530_0_1	NA	NA	-1.03	NA	dd_13530	0
dd_Smed_v6_3751_0_1	NA	NA	-1.02	NA	dd_3751	1
dd_Smed_v6_8761_0_1	NA	NA	-1.02	NA	dd_8761	1
dd_Smed_v6_12348_0_1	NA	NA	-1.02	NA	dd_12348	1
dd_Smed_v6_4526_0_1	NA	NA	-1.01	NA	CCDC151	1
dd_Smed_v6_10507_0_1	NA	NA	-1.01	NA	dd_10507	1
dd_Smed_v6_9103_0_1	NA	NA	-1.01	NA	dpy30-1	1
dd_Smed_v6_12212_0_1	NA	NA	NA	-1.01	dd_12212	1
dd_Smed_v6_1774_0_1	NA	NA	-1.01	NA	dd_1774	0
dd_Smed_v6_6511_0_1	NA	NA	-1	NA	dd_6511	1
dd_Smed_v6_6108_0_1	NA	NA	-1	NA	dd_6108	1
dd_Smed_v6_12476_0_1	NA	NA	-1	NA	dd_12476	1
dd_Smed_v6_10327_0_1	NA	NA	-1	NA	dd_10327	1
dd_Smed_v6_3149_0_1	NA	NA	NA	-1	dd_3149	1
dd_Smed_v6_2868_0_1	NA	NA	NA	-1	dd_2868	1
dd_Smed_v6_10212_0_1	NA	NA	-1	NA	dd_10212	0
dd_Smed_v6_15795_0_1	NA	NA	-1	NA	dd_15795	0
dd_Smed_v6_10219_0_1	NA	NA	-1	NA	dd_10219	0
