## Supplementary material for "Stochastic cell-intrinsic stem cell decisions control colony growth in planarians": Table S4. Upregulated genes in tissues or blastema following zfp-1 (RNAi)

### Sheet: Upregulated genes in tissues
Table S4. Upregulated genes in tissues or blastema following zfp-1 (RNAi)
Contig	Upregualted genes in zfp-1 (RNAi) tissues compared to controls (log2 fold-change)				Annotation and expression in specialized neoblast cluster (from Fincher et al., Science, 2018)
	Day 6 following RNAi. Data source: Cheng et al., Dev Bio, 2018	Day 12 following RNAi. Data source: Cheng et al., Dev Bio, 2018	Day 18 days following RNAi. Data source: Cheng et al., Dev Bio, 2018	Blastema tissue following RNAi. Data source: van Wolfswinkel et al., Cell Stem Cell, 2014	Published S. mediterranea description	Proto-nephridia (0/1)	Neural (0/1)	Intestine (0/1)	Cathepsin+ cells (0/1)	Parenchmal (0/1)	Muscle (0/1)	Pharynx (0/1)
dd_Smed_v6_13983_0_1	NA	NA	6.16	NA	dd_13983	0	0	0	0	0	0	0
dd_Smed_v6_1028_0_1	NA	NA	4.66	NA	dd_1028	0	0	0	0	0	0	0
dd_Smed_v6_570_0_1	NA	NA	3.72	NA	dd_570	0	0	0	0	0	0	0
dd_Smed_v6_3606_0_1	NA	NA	3.64	NA	dd_3606 clone SMED_02793_V2 hadrian	0	0	0	0	0	0	1
dd_Smed_v6_4939_0_1	NA	NA	3.33	NA	dd_4939	0	0	0	0	0	0	0
dd_Smed_v6_28638_0_1	NA	NA	3.27	NA	dd_28638	0	0	0	0	0	0	0
dd_Smed_v6_12410_0_1	NA	NA	3.18	NA	dd_12410 clone SMED_07471_V2 early growth response-3	0	1	1	1	0	1	1
dd_Smed_v6_16532_0_1	NA	NA	3.15	NA	dd_16532	0	0	0	0	1	0	0
dd_Smed_v6_19831_0_1	NA	NA	2.91	NA	dd_19831	0	0	0	0	0	0	0
dd_Smed_v6_40069_0_1	NA	NA	2.88	NA	dd_40069	0	0	0	0	0	0	0
dd_Smed_v6_28_0_1	NA	NA	2.57	NA	dd_28	0	0	1	0	0	0	0
dd_Smed_v6_12402_0_1	NA	NA	2.56	NA	dd_12402	0	0	0	0	0	1	0
dd_Smed_v6_6808_0_1	NA	NA	2.51	NA	dd_6808	1	0	0	0	0	0	0
dd_Smed_v6_1202_0_1	NA	NA	2.48	NA	dd_1202	1	0	0	0	0	1	0
dd_Smed_v6_17762_0_1	NA	NA	2.35	NA	dd_17762	0	0	0	0	0	0	0
dd_Smed_v6_30891_0_1	NA	NA	2.24	NA	dd_30891	0	0	0	0	0	0	0
dd_Smed_v6_3632_0_1	NA	NA	2.19	NA	dd_3632 Smed02116_V2 low density lipoprotein receptor related-2	0	0	1	1	0	1	0
dd_Smed_v6_515_0_1	NA	NA	NA	2.19	dd_515	0	0	0	0	1	0	0
dd_Smed_v6_23420_0_1	NA	NA	2.16	NA	dd_23420 Smed27240_V2 plasminogen-1	0	1	0	0	0	0	1
dd_Smed_v6_132_0_1	NA	NA	NA	2.16	dd_132	0	0	1	0	0	0	0
dd_Smed_v6_2786_0_1	NA	NA	NA	2.15	dd_2786	0	0	0	0	1	0	0
dd_Smed_v6_9731_0_1	NA	NA	2.15	NA	dd_9731	0	0	0	0	0	0	0
dd_Smed_v6_14569_0_1	NA	NA	2.12	NA	dd_14569	0	0	0	1	0	0	0
dd_Smed_v6_385_0_1	NA	NA	NA	2.1	dd_385	0	0	0	0	1	0	0
dd_Smed_v6_609_0_1	NA	NA	NA	2.09	dd_609	0	0	0	1	1	0	0
dd_Smed_v6_7967_0_1	NA	NA	2.01	NA	dd_7967	0	0	0	0	1	0	0
dd_Smed_v6_10584_0_1	NA	NA	1.95	1.21	dd_10584	0	0	0	1	0	0	0
dd_Smed_v6_13892_0_1	NA	NA	1.94	NA	dd_13892	0	0	0	0	1	0	0
dd_Smed_v6_338_0_1	NA	NA	1.87	NA	dd_338	0	0	1	0	0	0	0
dd_Smed_v6_23630_0_1	NA	NA	1.85	NA	dd_23630	0	0	0	0	0	0	0
dd_Smed_v6_12691_0_1	NA	NA	1.83	NA	dd_12691	1	0	0	0	0	0	0
dd_Smed_v6_22061_0_1	NA	NA	1.82	NA	dd_22061	0	0	0	0	1	0	0
dd_Smed_v6_18434_0_1	NA	NA	1.79	NA	dd_18434	0	0	0	0	0	0	0
dd_Smed_v6_13357_0_1	NA	1.23	1.78	NA	dd_13357	0	0	0	0	0	0	0
dd_Smed_v6_18282_0_1	NA	NA	1.76	NA	dd_18282	0	0	0	0	0	0	0
dd_Smed_v6_18852_0_1	NA	NA	1.74	NA	dd_18852	0	0	0	0	0	0	0
dd_Smed_v6_888_0_1	NA	NA	NA	1.7	dd_888	0	0	1	0	0	0	1
dd_Smed_v6_1616_0_1	NA	NA	1.69	NA	dd_1616	0	0	0	1	0	0	0
dd_Smed_v6_20619_0_1	NA	NA	1.69	NA	dd_20619	0	0	1	0	0	0	0
dd_Smed_v6_14011_0_1	NA	NA	1.68	NA	dd_14011	0	0	0	0	1	0	0
dd_Smed_v6_1530_0_1	NA	NA	1.12	1.68	dd_1530	0	0	0	0	1	0	0
dd_Smed_v6_9736_0_1	NA	NA	NA	1.66	dd_9736	0	0	1	0	0	0	0
dd_Smed_v6_12559_0_1	NA	1.07	1.65	NA	dd_12559	0	0	0	0	0	0	0
dd_Smed_v6_4390_0_1	NA	1.04	NA	1.62	dd_4390	0	0	1	0	0	0	0
dd_Smed_v6_1480_0_1	NA	NA	1.62	NA	dd_1480	0	0	1	1	0	0	1
dd_Smed_v6_2981_0_1	NA	NA	NA	1.6	dd_2981	0	0	1	0	0	0	0
dd_Smed_v6_10605_0_1	NA	NA	1.57	NA	dd_10605	0	0	0	1	0	0	0
dd_Smed_v6_27192_0_1	NA	NA	1.56	NA	dd_27192	0	0	0	0	0	0	0
dd_Smed_v6_344_0_1	NA	NA	NA	1.56	dd_344 haplotype HB5 cytochrome b (CYB)	0	1	1	1	1	1	1
dd_Smed_v6_1127_0_1	NA	NA	NA	1.56	dd_1127	0	0	1	0	0	0	0
dd_Smed_v6_11142_0_1	NA	NA	1.54	NA	dd_11142	0	0	1	0	0	0	0
dd_Smed_v6_4392_0_1	NA	NA	1.54	NA	dd_4392 Smed19658_V2 TNF receptor associated factor-1	0	1	1	1	0	1	0
dd_Smed_v6_7541_0_1	NA	NA	1.5	1.47	dd_7541	0	0	1	0	0	0	0
dd_Smed_v6_18770_0_1	NA	NA	1.5	NA	dd_18770	0	0	0	0	0	0	0
dd_Smed_v6_10_0_1	NA	NA	NA	1.47	dd_10	1	1	1	1	1	1	1
dd_Smed_v6_3550_0_1	NA	NA	NA	1.44	dd_3550	0	1	1	0	0	0	0
dd_Smed_v6_1655_0_1	NA	NA	NA	1.4	dd_1655	0	0	1	0	0	0	0
dd_Smed_v6_790_0_1	NA	NA	NA	1.39	dd_790	0	0	1	0	0	0	0
dd_Smed_v6_4185_0_1	NA	NA	1.37	NA	dd_4185	0	0	0	0	0	0	0
dd_Smed_v6_158_0_1	NA	1.33	1.29	NA	dd_158 Smed19200_V2 hypothetical protein	1	1	1	1	0	1	0
dd_Smed_v6_10988_0_1	1.28	1.27	1	NA	dd_10988	0	0	0	0	0	0	0
dd_Smed_v6_1837_0_1	NA	NA	1.28	NA	dd_1837	0	0	0	0	0	0	0
dd_Smed_v6_1349_0_1	NA	NA	1.28	NA	dd_1349	0	0	0	0	1	0	0
dd_Smed_v6_5199_0_1	NA	NA	1.27	1.25	dd_5199	0	0	0	0	0	0	0
dd_Smed_v6_1159_0_1	NA	NA	NA	1.27	dd_1159	0	0	1	0	0	0	0
dd_Smed_v6_11473_0_1	NA	NA	1.26	NA	dd_11473	0	0	0	0	0	0	0
dd_Smed_v6_433_0_1	NA	NA	NA	1.26	dd_433	0	0	0	0	1	0	0
dd_Smed_v6_636_0_1	NA	NA	NA	1.25	dd_636	0	0	1	1	1	0	0
dd_Smed_v6_5549_0_1	NA	NA	1.23	NA	dd_5549	0	0	1	0	0	0	0
dd_Smed_v6_7166_0_1	NA	NA	1.22	NA	dd_7166 Smed06912_V2 protein phosphatase 1 regulatory-1	0	0	0	0	0	0	0
dd_Smed_v6_8634_0_1	NA	NA	1.2	NA	dd_8634	0	0	0	0	0	0	0
dd_Smed_v6_7730_0_1	NA	NA	1.19	NA	dd_7730	0	0	1	1	0	0	0
dd_Smed_v6_20048_0_1	NA	NA	1.19	NA	dd_20048	0	0	0	0	0	0	0
dd_Smed_v6_8150_0_1	NA	NA	1.18	NA	dd_8150	0	0	0	0	0	0	0
dd_Smed_v6_3499_0_1	NA	NA	NA	1.18	dd_3499	0	0	1	0	0	0	0
dd_Smed_v6_2219_0_1	NA	NA	NA	1.17	dd_2219	0	0	1	0	0	0	0
dd_Smed_v6_12899_0_1	NA	NA	1.15	NA	dd_12899	0	0	0	0	0	0	0
dd_Smed_v6_9610_0_1	NA	NA	1.13	NA	dd_9610	0	0	0	1	0	1	0
dd_Smed_v6_585_0_1	NA	NA	1.12	NA	dd_585 X1.A5.1	0	1	0	1	0	1	0
dd_Smed_v6_1505_0_1	NA	NA	NA	1.12	dd_1505	0	0	1	0	0	0	0
dd_Smed_v6_7505_0_1	NA	NA	1.1	NA	dd_7505	0	0	0	0	0	0	0
dd_Smed_v6_783_0_1	NA	NA	NA	1.1	dd_783	0	1	0	0	1	0	0
dd_Smed_v6_1926_0_1	NA	NA	1.06	1.09	dd_1926	0	0	1	0	0	0	0
dd_Smed_v6_6577_0_1	NA	NA	NA	1.09	dd_6577	0	1	1	1	0	0	1
dd_Smed_v6_5390_0_1	NA	NA	1.08	NA	dd_5390	0	0	0	0	0	0	1
dd_Smed_v6_14811_0_1	NA	NA	1.08	NA	dd_14811	0	0	0	0	0	0	0
dd_Smed_v6_120_0_1	NA	NA	1.08	NA	dd_120	0	0	0	0	1	0	0
dd_Smed_v6_2037_0_1	NA	NA	NA	1.08	dd_2037	0	0	1	1	0	0	0
dd_Smed_v6_1471_0_1	NA	NA	NA	1.08	dd_1471	0	0	1	0	0	0	0
dd_Smed_v6_4947_0_1	NA	NA	1.07	NA	dd_4947	0	0	1	1	0	0	0
dd_Smed_v6_13291_0_1	NA	NA	1.07	NA	dd_13291	0	0	0	0	0	0	0
dd_Smed_v6_14753_0_1	1.05	NA	NA	NA	dd_14753 ascl-2 protein (ascl-2)	0	1	0	0	1	0	0
dd_Smed_v6_9206_0_1	NA	NA	1.05	NA	dd_9206	0	0	0	0	0	0	1
dd_Smed_v6_5220_0_1	NA	NA	NA	1.05	dd_5220	0	0	0	1	0	0	0
dd_Smed_v6_1088_0_1	NA	NA	NA	1.04	dd_1088	0	0	1	0	0	0	0
dd_Smed_v6_457_0_1	NA	NA	NA	1.04	dd_457	0	0	1	1	0	0	0
dd_Smed_v6_10103_0_1	1.02	NA	NA	NA	dd_10103	0	0	1	0	1	0	0
dd_Smed_v6_11501_0_1	NA	1.01	NA	NA	dd_11501 INX-13	0	1	0	0	1	0	0
dd_Smed_v6_3016_0_1	NA	NA	NA	1.01	dd_3016	0	0	1	0	0	0	0
dd_Smed_v6_5760_0_1	NA	NA	1	NA	dd_5760	0	0	0	0	0	0	0
dd_Smed_v6_526_0_1	NA	NA	1	NA	dd_526	0	1	1	1	0	1	0
dd_Smed_v6_17208_0_1	NA	NA	1	NA	dd_17208	0	0	0	0	0	0	0
						5	13	38	22	20	11	10
