## Supplementary material for "Stochastic cell-intrinsic stem cell decisions control colony growth in planarians": Table S5. Summary of data extraction using WebPlotDigitizer

### Sheet: Sheet1
Table S5. Summary of data extraction using WebPlotDigitizer
Extracted data		Date description			Data source
X value	Y value	X data	Y data	Data Category	Figure source	Reference
4	72	Time (hr)	# BrdU+ cells in colony	Control	Figure 2D	Lei et al., Developmental Cell, 2016
8	82	Time (hr)	# BrdU+ cells in colony	Control	Figure 2D	Lei et al., Developmental Cell, 2016
12	97	Time (hr)	# BrdU+ cells in colony	Control	Figure 2D	Lei et al., Developmental Cell, 2016
24	120	Time (hr)	# BrdU+ cells in colony	Control	Figure 2D	Lei et al., Developmental Cell, 2016
48	197	Time (hr)	# BrdU+ cells in colony	Control	Figure 2D	Lei et al., Developmental Cell, 2016
72	518	Time (hr)	# BrdU+ cells in colony	Control	Figure 2D	Lei et al., Developmental Cell, 2016
13	3	# smedwi-1+ cells in colony	# prog-1+ cells in colony	Day 5 post irradiation	Figure S6A	Raz et al., Cell Stem Cell, 2021
9	2	# smedwi-1+ cells in colony	# prog-1+ cells in colony	Day 5 post irradiation	Figure S6A	Raz et al., Cell Stem Cell, 2021
2	2	# smedwi-1+ cells in colony	# prog-1+ cells in colony	Day 5 post irradiation	Figure S6A	Raz et al., Cell Stem Cell, 2021
3	0	# smedwi-1+ cells in colony	# prog-1+ cells in colony	Day 5 post irradiation	Figure S6A	Raz et al., Cell Stem Cell, 2021
7	5	# smedwi-1+ cells in colony	# prog-1+ cells in colony	Day 5 post irradiation	Figure S6A	Raz et al., Cell Stem Cell, 2021
5	3	# smedwi-1+ cells in colony	# prog-1+ cells in colony	Day 5 post irradiation	Figure S6A	Raz et al., Cell Stem Cell, 2021
4	4	# smedwi-1+ cells in colony	# prog-1+ cells in colony	Day 5 post irradiation	Figure S6A	Raz et al., Cell Stem Cell, 2021
71	39	# smedwi-1+ cells in colony	# prog-1+ cells in colony	Day 9 post irradiation	Figure S6A	Raz et al., Cell Stem Cell, 2021
55	18	# smedwi-1+ cells in colony	# prog-1+ cells in colony	Day 9 post irradiation	Figure S6A	Raz et al., Cell Stem Cell, 2021
38	19	# smedwi-1+ cells in colony	# prog-1+ cells in colony	Day 9 post irradiation	Figure S6A	Raz et al., Cell Stem Cell, 2021
30	17	# smedwi-1+ cells in colony	# prog-1+ cells in colony	Day 9 post irradiation	Figure S6A	Raz et al., Cell Stem Cell, 2021
34	12	# smedwi-1+ cells in colony	# prog-1+ cells in colony	Day 9 post irradiation	Figure S6A	Raz et al., Cell Stem Cell, 2021
29	10	# smedwi-1+ cells in colony	# prog-1+ cells in colony	Day 9 post irradiation	Figure S6A	Raz et al., Cell Stem Cell, 2021
22	10	# smedwi-1+ cells in colony	# prog-1+ cells in colony	Day 9 post irradiation	Figure S6A	Raz et al., Cell Stem Cell, 2021
24	9	# smedwi-1+ cells in colony	# prog-1+ cells in colony	Day 9 post irradiation	Figure S6A	Raz et al., Cell Stem Cell, 2021
19	2	# smedwi-1+ cells in colony	# prog-1+ cells in colony	Day 9 post irradiation	Figure S6A	Raz et al., Cell Stem Cell, 2021
3	1	# smedwi-1+ cells in colony	# prog-1+ cells in colony	Day 7 post irradiation	Figure 4B	Wagner et al., Cell Stem Cell, 2012
4	1	# smedwi-1+ cells in colony	# prog-1+ cells in colony	Day 7 post irradiation	Figure 4B	Wagner et al., Cell Stem Cell, 2012
8	1	# smedwi-1+ cells in colony	# prog-1+ cells in colony	Day 7 post irradiation	Figure 4B	Wagner et al., Cell Stem Cell, 2012
19	1	# smedwi-1+ cells in colony	# prog-1+ cells in colony	Day 7 post irradiation	Figure 4B	Wagner et al., Cell Stem Cell, 2012
17	1	# smedwi-1+ cells in colony	# prog-1+ cells in colony	Day 7 post irradiation	Figure 4B	Wagner et al., Cell Stem Cell, 2012
8	2	# smedwi-1+ cells in colony	# prog-1+ cells in colony	Day 7 post irradiation	Figure 4B	Wagner et al., Cell Stem Cell, 2012
6	1	# smedwi-1+ cells in colony	# prog-1+ cells in colony	Day 7 post irradiation	Figure 4B	Wagner et al., Cell Stem Cell, 2012
5	2	# smedwi-1+ cells in colony	# prog-1+ cells in colony	Day 7 post irradiation	Figure 4B	Wagner et al., Cell Stem Cell, 2012
7	2	# smedwi-1+ cells in colony	# prog-1+ cells in colony	Day 7 post irradiation	Figure 4B	Wagner et al., Cell Stem Cell, 2012
6	6	# smedwi-1+ cells in colony	# prog-1+ cells in colony	Day 7 post irradiation	Figure 4B	Wagner et al., Cell Stem Cell, 2012
5	4	# smedwi-1+ cells in colony	# prog-1+ cells in colony	Day 7 post irradiation	Figure 4B	Wagner et al., Cell Stem Cell, 2012
16	4	# smedwi-1+ cells in colony	# prog-1+ cells in colony	Day 7 post irradiation	Figure 4B	Wagner et al., Cell Stem Cell, 2012
12	4	# smedwi-1+ cells in colony	# prog-1+ cells in colony	Day 7 post irradiation	Figure 4B	Wagner et al., Cell Stem Cell, 2012
12	3	# smedwi-1+ cells in colony	# prog-1+ cells in colony	Day 7 post irradiation	Figure 4B	Wagner et al., Cell Stem Cell, 2012
24	5	# smedwi-1+ cells in colony	# prog-1+ cells in colony	Day 7 post irradiation	Figure 4B	Wagner et al., Cell Stem Cell, 2012
19	6	# smedwi-1+ cells in colony	# prog-1+ cells in colony	Day 7 post irradiation	Figure 4B	Wagner et al., Cell Stem Cell, 2012
13	7	# smedwi-1+ cells in colony	# prog-1+ cells in colony	Day 7 post irradiation	Figure 4B	Wagner et al., Cell Stem Cell, 2012
15	6	# smedwi-1+ cells in colony	# prog-1+ cells in colony	Day 7 post irradiation	Figure 4B	Wagner et al., Cell Stem Cell, 2012
5	1	# smedwi-1+ cells in colony	# prog-1+ cells in colony	Day 10 post irradiation	Figure 4B	Wagner et al., Cell Stem Cell, 2012
18	1	# smedwi-1+ cells in colony	# prog-1+ cells in colony	Day 10 post irradiation	Figure 4B	Wagner et al., Cell Stem Cell, 2012
23	2	# smedwi-1+ cells in colony	# prog-1+ cells in colony	Day 10 post irradiation	Figure 4B	Wagner et al., Cell Stem Cell, 2012
13	3	# smedwi-1+ cells in colony	# prog-1+ cells in colony	Day 10 post irradiation	Figure 4B	Wagner et al., Cell Stem Cell, 2012
12	6	# smedwi-1+ cells in colony	# prog-1+ cells in colony	Day 10 post irradiation	Figure 4B	Wagner et al., Cell Stem Cell, 2012
11	5	# smedwi-1+ cells in colony	# prog-1+ cells in colony	Day 10 post irradiation	Figure 4B	Wagner et al., Cell Stem Cell, 2012
21	7	# smedwi-1+ cells in colony	# prog-1+ cells in colony	Day 10 post irradiation	Figure 4B	Wagner et al., Cell Stem Cell, 2012
18	7	# smedwi-1+ cells in colony	# prog-1+ cells in colony	Day 10 post irradiation	Figure 4B	Wagner et al., Cell Stem Cell, 2012
37	8	# smedwi-1+ cells in colony	# prog-1+ cells in colony	Day 10 post irradiation	Figure 4B	Wagner et al., Cell Stem Cell, 2012
26	10	# smedwi-1+ cells in colony	# prog-1+ cells in colony	Day 10 post irradiation	Figure 4B	Wagner et al., Cell Stem Cell, 2012
30	10	# smedwi-1+ cells in colony	# prog-1+ cells in colony	Day 10 post irradiation	Figure 4B	Wagner et al., Cell Stem Cell, 2012
37	12	# smedwi-1+ cells in colony	# prog-1+ cells in colony	Day 10 post irradiation	Figure 4B	Wagner et al., Cell Stem Cell, 2012
29	17	# smedwi-1+ cells in colony	# prog-1+ cells in colony	Day 10 post irradiation	Figure 4B	Wagner et al., Cell Stem Cell, 2012
38	17	# smedwi-1+ cells in colony	# prog-1+ cells in colony	Day 10 post irradiation	Figure 4B	Wagner et al., Cell Stem Cell, 2012
34	17	# smedwi-1+ cells in colony	# prog-1+ cells in colony	Day 10 post irradiation	Figure 4B	Wagner et al., Cell Stem Cell, 2012
35	21	# smedwi-1+ cells in colony	# prog-1+ cells in colony	Day 10 post irradiation	Figure 4B	Wagner et al., Cell Stem Cell, 2012
56	21	# smedwi-1+ cells in colony	# prog-1+ cells in colony	Day 10 post irradiation	Figure 4B	Wagner et al., Cell Stem Cell, 2012
106	22	# smedwi-1+ cells in colony	# prog-1+ cells in colony	Day 10 post irradiation	Figure 4B	Wagner et al., Cell Stem Cell, 2012
196	85	# smedwi-1+ cells in colony	# prog-1+ cells in colony	Day 14 post irradiation	Figure 4B	Wagner et al., Cell Stem Cell, 2012
172	53	# smedwi-1+ cells in colony	# prog-1+ cells in colony	Day 14 post irradiation	Figure 4B	Wagner et al., Cell Stem Cell, 2012
154	46	# smedwi-1+ cells in colony	# prog-1+ cells in colony	Day 14 post irradiation	Figure 4B	Wagner et al., Cell Stem Cell, 2012
99	42	# smedwi-1+ cells in colony	# prog-1+ cells in colony	Day 14 post irradiation	Figure 4B	Wagner et al., Cell Stem Cell, 2012
97	33	# smedwi-1+ cells in colony	# prog-1+ cells in colony	Day 14 post irradiation	Figure 4B	Wagner et al., Cell Stem Cell, 2012
110	27	# smedwi-1+ cells in colony	# prog-1+ cells in colony	Day 14 post irradiation	Figure 4B	Wagner et al., Cell Stem Cell, 2012
78	13	# smedwi-1+ cells in colony	# prog-1+ cells in colony	Day 14 post irradiation	Figure 4B	Wagner et al., Cell Stem Cell, 2012
83	15	# smedwi-1+ cells in colony	# prog-1+ cells in colony	Day 14 post irradiation	Figure 4B	Wagner et al., Cell Stem Cell, 2012
85	12	# smedwi-1+ cells in colony	# prog-1+ cells in colony	Day 14 post irradiation	Figure 4B	Wagner et al., Cell Stem Cell, 2012
35	14	# smedwi-1+ cells in colony	# prog-1+ cells in colony	Day 14 post irradiation	Figure 4B	Wagner et al., Cell Stem Cell, 2012
31	8	# smedwi-1+ cells in colony	# prog-1+ cells in colony	Day 14 post irradiation	Figure 4B	Wagner et al., Cell Stem Cell, 2012
46	5	# smedwi-1+ cells in colony	# prog-1+ cells in colony	Day 14 post irradiation	Figure 4B	Wagner et al., Cell Stem Cell, 2012
16	5	# smedwi-1+ cells in colony	# prog-1+ cells in colony	Day 14 post irradiation	Figure 4B	Wagner et al., Cell Stem Cell, 2012
38	1	# smedwi-1+ cells in colony	# prog-1+ cells in colony	Day 14 post irradiation	Figure 4B	Wagner et al., Cell Stem Cell, 2012
